# Loss of the s^2^U tRNA modification induces antibiotic tolerance and is linked to changes in ribosomal protein expression

**DOI:** 10.1101/2025.07.01.662621

**Authors:** Katherine L Cotten, Abigail McShane, Jamie C. Smith, Peter C. Dedon, Thomas J. Begley, Kimberly M. Davis

## Abstract

Stress promotes phenotypic changes in bacteria that allow them to survive antibiotic treatment. This phenomenon, termed antibiotic tolerance, can cause treatment failure, highlighting a need to define bacterial pathways that promote survival. Previously, we found *Yersinia pseudotuberculosis* downregulates the gene, *tusB,* in response to doxycycline*. tusB* is involved in generating a sulfur tRNA modification, 2-thiouridine or s^2^U, that increases translation fidelity and efficiency. Here we find that deletion of *tusB* results in loss of s^2^U and induces antibiotic tolerance. Using a combination of sequencing-based approaches and analysis of gene codon usage, our data show that loss of s^2^U decreases translation of ribosomal proteins. Ribosomal proteins are highly enriched in codons that require s^2^U-modified tRNAs for efficient translation, and loss of s^2^U results in ribosome pausing at these codons. Our results highlight a previously unknown mechanism of antibiotic tolerance where reduction in ribosomal protein abundance can globally reduce translation, and describes a novel strategy bacteria use to slow growth by modulating s^2^U levels.
