## Supplementary material for "Loss of the s^2^U tRNA modification induces antibiotic tolerance and is linked to changes in ribosomal protein expression": Supplemental Data 1 (tRNA mods).xlsx

### Sheet: sample names
1	WT1 Unt
2	WT2 Unt
3	WT3 Unt
4	WT4 Unt
5	WT1 dox
6	WT2 dox
7	WT3 dox
8	WT4 dox
9	ΔtusB1 Unt
10	ΔtusB2 Unt
11	ΔtusB3 Unt
12	ΔtusB4 Unt
13	ΔtusB1 dox
14	ΔtusB2 dox
15	ΔtusB3 dox
16	ΔtusB4 dox

### Sheet: normalization_to_canonicals
C (0.71)	Area	AVG	Stdev		U (1.45)	Area	AVG	Stdev		G	Area	AVG	Stdev		A	Area	AVG	Stdev
1	242.52	241.043	1.31705		1	194.52	193.89	0.59808		1	461.65	460.573	1.2384		1	343.79	343.413	2.41711
	240.62					193.82					460.85					345.62
	239.99					193.33					459.22					340.83
2	234.21	232.79	1.32752		2	185.24	184.5	0.71631		2	444.16	436.377	10.5647		2	327.82	320.957	8.99022
	232.58					184.45					424.35					310.78
	231.58					183.81					440.62					324.27
3	240.02	238.993	0.901684		3	194.05	193.357	0.632877		3	459.61	458.307	1.12962		3	340.24	340.1	2.95249
	238.63					192.81					457.61					342.98
	238.33					193.21					457.7					337.08
4	232.76	231.013	1.62731		4	185.83	184.79	1.05532		4	442.95	440.213	2.73002		4	324.07	322.197	1.9771
	230.74					184.82					440.2					322.39
	229.54					183.72					437.49					320.13
5	234.61	233.987	0.546474		5	198.44	197.727	0.629312		5	456.72	455.57	1.27432		5	328.41	326.113	2.32552
	233.59					197.49					455.79					326.17
	233.76					197.25					454.2					323.76
6	218.32	217.117	1.25261		6	182.84	182.057	0.780021		6	423.1	416.15	9.29646		6	300.92	294.623	7.92818
	217.21					182.05					405.59					285.72
	215.82					181.28					419.76					297.23
7	218.49	217.463	1.25097		7	187.7	186.787	0.853249		7	428.36	426.657	1.80201		7	299.99	298.847	1.14001
	217.83					186.65					426.84					298.84
	216.07					186.01					424.77					297.71
8	213.67	212.82	0.804674		8	178.15	177.663	0.485009		8	412.22	405.76	8.86753		8	293.25	287.733	7.61123
	212.72					177.66					395.65					279.05
	212.07					177.18					409.41					290.9
9	192.31	191.89	0.441362		9	169.51	169.31	0.257099		9	366.62	374.9	7.17923		9	248.23	255.323	6.14509
	191.93					169.4					379.39					259.03
	191.43					169.02					378.69					258.71
10	225.8	225.817	0.0960902		10	204.04	203.363	0.729817		10	456.53	449.913	8.07888		10	309.42	302.457	10.0303
	225.92					203.46					440.91					290.96
	225.73					202.59					452.3					306.99
11	260.44	259.497	1.20442		11	215.06	214.313	0.72148		11	503.72	501.343	2.45875		11	362.73	360.45	2.32103
	259.91					214.26					501.5					360.53
	258.14					213.62					498.81					358.09
12	239.37	238.597	0.912652		12	197.53	196.793	0.783603		12	462.42	460.443	2.0763		12	331.64	330.24	1.41011
	238.83					196.88					460.63					330.26
	237.59					195.97					458.28					328.82
13	221.23	220.717	0.829237		13	193.81	193.35	0.465081		13	437.75	431.873	9.0348		13	303.29	298.55	7.69615
	221.16					193.36					436.4					302.69
	219.76					192.88					421.47					289.67
14	214.38	213.643	0.639557		14	188.36	187.937	0.724592		14	424.51	422.923	1.57027		14	293.04	291.66	1.59085
	213.23					188.35					422.89					292.02
	213.32					187.1					421.37					289.92
15	242.92	241.797	1.04261		15	197.31	196.703	0.654319		15	463.26	461.56	1.95087		15	336.16	334.83	1.41679
	241.61					196.79					461.99					334.99
	240.86					196.01					459.43					333.34
16	247.17	246.673	0.640807		16	203.16	202.92	0.356791		16	456.59	467.987	9.93147		16	327.33	341.34	12.277
	246.9					203.09					474.79					350.22
	245.95					202.51					472.58					346.47
1	1238.92
2	1174.62
3	1230.76
4	1178.21
5	1213.4
6	1109.95
7	1129.75
8	1083.98
9	991.423
10	1181.55
11	1335.6
12	1226.07
13	1144.49
14	1116.16
15	1234.89
16	1258.92

### Sheet: raw_peak_areas
	1_1	1_2	1_3	2_1	2_2	2_3	3_1	3_2	3_3	4_1	4_2	4_3	5_1	5_2	5_3	6_1	6_2	6_3	7_1	7_2	7_3	8_1	8_2	8_3	9_1	9_2	9_3	10_1	10_2	10_3	11_1	11_2	11_3	12_1	12_2	12_3	13_1	13_2	13_3	14_1	14_2	14_3	15_1	15_2	15_3	16_1	16_2	16_3
D_115	2831661	2884061	3176408	2657525	2737552	3013176	2476232	2410035	2908885	3085672	2902921	3146114	2516143	2427825	2711251	2454441	2374128	2608557	2315172	2286670	2547971	2223692	2181942	2504613	1692724	1706375	1890146	1995416	1919585	2080040	2866051	2817298	3055826	2608747	2521696	2799875	2049166	2009886	2240014	2000977	1944022	2094771	2572047	2940389	2930674	2946034	3203544	3314787
Y_209	1696877	1578371	2073804	1563621	1523463	1881696	1463325	1387881	1912561	1730233	1605761	1958092	1456114	1366092	1734699	1388223	1291591	1675841	1386068	1306467	1696415	1289437	1238954	1643834	1102050	1057495	1396671	1291448	1219083	1519160	1710379	1637665	2043938	1577365	1498225	1816580	1278229	1217701	1550204	1265556	1218354	1538444	1484484	1937457	1954898	1650634	2120058	2159464
Y_191	692563	668267	785132	645731	634716	737373	596350	550593	728675	715655	648881	766479	593492	560654	672170	580866	534926	635479	575271	553209	657991	536618	513051	624978	448837	431244	536335	526136	493365	580972	722454	679112	780613	659351	609810	734316	558279	516468	613096	542901	495646	586583	610567	756888	743199	690541	826167	841180
rC	54451970	53070756	55894412	51812154	51137271	53572112	52067001	51138944	54048912	52580163	51165120	54019639	50660265	49795673	53144550	49345348	48692094	51498889	49301404	49291056	51896365	47754044	47567391	50329131	44810826	45203041	47629327	49225508	48837050	51478729	54102898	53622006	56130491	52742908	51646946	53681410	48712689	48915965	51598189	47905050	48267593	50554941	51561189	54950233	54621116	52525248	55885499	55840649
m3C	14084.3	14246.3	16806.3	12591.9	13921.1	15297.5	15114.5	17558.8	19737.3	14355.2	16228	20616.3	28744.8	28669	39233.3	21523.7	26543.5	22834.7	26008.3	33919.2	34494.9	19805.4	23543.2	28180.9	28424.3	30972.7	31426.7	34258.9	38704.2	41152.7	18773.1	27438.8	30735.9	22042.8	23314.7	28040.7	28608.1	34205.4	38902.6	25787.4	32416	37767.1	17062	21305.1	21090.9	19394.5	29666.4	23017.5
m1A	162884	158182	187549	131168	118472	159708	195353	182337	238248	168336	169614	215477	364821	395120	473030	321934	336022	411042	390280	406127	482508	312045	328982	391558	410788	441690	519983	542796	576556	714486	259043	277024	340812	241885	254688	308858	421169	437551	547232	412257	447588	527416	180699	241917	240620	232686	298579	287626
m5C	616297	578517	680808	504740	471143	568569	708894	645250	847617	663046	631076	737266	1452779	1481186	1740859	1220900	1225588	1474279	1549995	1540181	1795003	1213466	1226108	1412791	1682408	1700815	1989650	2172276	2207048	2502380	1054863	1096912	1247256	982379	953586	1109578	1624973	1707182	2024562	1676002	1664998	1979612	740842	933968	900647	926624	1134437	1081049
rU	66531347	66240217	69812222	63329009	65153173	67112594	65636987	69558412	69945509	71665810	65257352	68429308	74077148	68590877	72661461	69551154	64667910	68376677	71661920	66695647	74514641	69148808	64970333	71957879	68059617	64247063	72531324	78638983	74653279	79423524	73075718	68842371	72882814	69102609	65501986	69122451	74663513	70631555	75162158	72034079	67788110	72041525	67555205	69663830	69494680	68697430	70155969	73582289
mnm5s2U_172	50936	50235	54804	55619	52510	51920	45016	45386	50057	52938	50233	51060	47839	44079	46707	48504	40380	45721	45774	35106	40048	46893	44664	50781
s2C	1931934	2018268	2318824	1851366	2077059	2226087	1769786	1897340	2075990	2022975	1975450	2169735	1108065	1106422	1224226	1070939	1028897	1173251	1040629	1021149	1197375	1008672	1007840	1144621	982340	1008019	1137829	1267522	1223407	1374118	2041756	2013957	2222342	1818048	1770995	1977755	999735	954577	1128246	948514	925675	1044190	1340400	1523866	1516005	1434719	1593553	1714809
cmnm5s2U_141	21490	21454	18541	21591	19733	21035	17857	19249	19400	22421	19995	17206	19556	15564	16977	17362	13783	14943	15728	13611	16141	18706	14757	20259
m7G	51272285	48813424	55954231	50422329	47466010	54359157	47227914	45288663	54114078	52284889	48907898	54538133	44875469	42654320	47955647	42236421	39123010	45785337	40655923	38341916	45214460	41598375	39877283	46219828	31197009	30414794	35378666	38147904	36477837	41711819	51710141	50686096	56720327	47503679	45400795	52133304	39023396	37775159	43279828	36451099	34963752	41190776	47483485	55346300	55155428	50462722	57373786	58141789
Cm	8848957	8452438	9279536	8534718	8123986	9085632	8598433	8864910	9751646	10813294	8881433	9699447	13395639	11664050	12649663	11522232	10109147	11319420	12219332	11015801	12399600	11032567	10250776	11532896	10133047	9491982	10847517	13464644	12224423	13406626	11037990	10399032	11221389	10067454	9441708	10150888	11555286	10809183	11924002	11114797	10298708	11441709	9327470	10469177	10166175	10774472	11703600	11945981
cmo5U	852772	846684	978089	757704	779636	881824	764265	791817	892337	870998	864171	975386	605621	593188	662125	591836	573640	678889	534771	520558	599439	563077	544998	645605	482843	497834	571219	574864	552472	636368	936967	940406	1043630	828603	828993	933220	487149	500058	581673	476706	460920	547109	675135	763184	759758	677699	759935	784511
I	1.18287e+06	1.1754e+06	1.34133e+06	1.18854e+06	1.18864e+06	1.36157e+06	1.17608e+06	879405	1.32699e+06	1.36742e+06	1.19602e+06	1.38572e+06	1.17266e+06	1.06057e+06	1.20987e+06	837134	956904	1.12575e+06	1.04212e+06	977834	1.11829e+06	990803	980315	1.14915e+06	919735	878203	1.01972e+06	1.12331e+06	1.07127e+06	1.22365e+06	132489	1.29056e+06	1.45953e+06	1.18412e+06	1.14637e+06	1.32372e+06	997623	964511	1.08979e+06	963567	935264	1.08034e+06	1.11307e+06	1.28541e+06	1.24885e+06	1.2523e+06	1.43904e+06	1.38867e+06
rG	220383496	224114291	233170993	216086107	223925350	231841394	221077209	228228864	235316854	245940523	224817632	234590965	237128363	230060073	239423620	233397786	223143335	233773622	233568164	227481342	243012972	230985575	222843968	241230542	230813116	224980617	242611798	244179882	238019700	250930590	236965233	230263473	240393579	232800838	224357164	234262630	240544095	232035559	241001051	235396854	229170482	241055582	231800818	234165571	233901507	229777399	235151961	239083887
m5U	9393337	9516111	11023858	9171625	9638978	10989902	8962246	9121624	10603397	9992020	9579630	10890605	8252295	8515105	9785324	7852338	7863197	9272760	7583487	7764022	8907561	7597538	7803347	8991380	6308848	6420069	7448581	7179486	7414656	8449997	9432012	9915144	11341765	8677783	9011004	10423642	7252055	7608382	8581686	7108507	7317549	8320899	9100326	11002551	10793914	9599422	11155003	11175666
rA	243761252	245207469	259831023	242904069	245186614	260702898	244737180	251703407	259091982	261801294	243702915	259574924	245372227	244237154	259355803	242321025	238026379	253919396	242081547	237089493	254384854	244887141	236835195	255022895	236515593	234363305	250371675	246191760	246592318	261715130	254142647	252357977	266052152	249896416	246800047	262460265	245574141	244806059	257985000	241456526	240598328	255786600	252674337	262306496	262758000	248740724	258950175	259971443
15N-dA	5930186	5887520	6896946	6041947	6166102	7044220	5955026	6036343	6980681	6458361	6069105	7051854	6132169	5858363	6790620	6107773	5860892	6723054	6038229	5843437	6764155	6269914	6114416	7088750	6423448	6252656	7266396	6092380	5896067	6840274	6044042	6027498	6840939	6145154	6173497	7009825	5934614	5956899	6899652	6121409	5962772	6930930	6323473	7239415	7340498	5634320	6519399	6573340
Q_163	4282175	3974052	4049115	4371078	4187674	4170893	4027557	3871014	3894545	5295599	4162745	4355897	4295705	3694640	3906958	3892964	3406464	3550951	3489455	3130069	3257249	3665567	3265831	3454850	2893904	2632348	2730030	3474185	3255904	3339734	5030748	4726515	4936657	4563389	4364885	4490633	3721709	3624686	3735579	3449963	3285961	3396551	4837715	4938998	4775044	4583066	4824593	4684493
Um	334776	335961	371253	319168	315900	352652	360881	356170	393422	388450	352430	389941	582364	550052	626945	508506	490817	539890	534665	526048	577147	475964	475708	520774	484762	466222	518507	627142	608792	662519	428050	436958	468172	390126	395498	424659	513731	522978	582418	505272	503667	561599	391910	428686	436683	460799	527444	502554
m3U	15043	15294	15261	12822	12466	14670	18128	17134	18009	17177	15378	18522	34695	33418	39863	30646	29158	34394	36745	35937	42680	28974	25924	32279	39976	40086	45159	55210	51328	60302	25335	25179	27472	23633	23051	26476	39791	37675	46025	37745	43708	45295	20178	21909	22790	23355	29129	27475
Gm	13794253	13294669	15006782	12997775	12732784	14423949	13852924	13777307	15545800	14731491	12969070	14786690	20187817	18084022	20870825	17574917	16300943	18491304	18698722	17627872	20035485	16588898	15939464	17903347	13730772	13142821	14889864	17632322	16707829	19093991	13783816	13337404	15054800	12281262	12066410	13737059	13927256	13969906	15713472	13946772	15717946	15265294	11177415	12681990	12430952	11864051	13483338	13118682
m1G	16743038	16663044	19776401	16433987	16608652	19202681	16729207	17037641	19620881	16802926	16537109	19173264	14956473	14683786	17436396	14124128	13973516	16274305	14007143	13797869	16169932	13479363	13255730	15711926	11535598	11496520	13501469	13984179	13922754	16536818	17016561	17116179	20135841	15310549	15194921	17850020	13286409	13653546	16063678	13138498	15893955	15486415	15818235	19019004	18665254	17584859	21218893	20706661
Am	4918270	5085821	6151977	4648566	4835025	5687659	5832029	6109318	7235744	5960002	5574635	6606464	10637125	10077067	12065453	9046904	8673617	10409843	10588091	10357594	12367836	8918703	8721790	10394246	11679186	11487184	13559740	14812752	14841801	17659670	8517898	8456482	9905841	7868509	7852650	9253925	10811351	11125612	13221132	10947430	13081584	13286729	6130409	7206125	7342131	7479749	8923101	9117964
ac4C	2354991	2283716	2529547	2326008	2294268	2631072	2311276	2318469	2646144	2595066	2334988	2695825	2392142	2209576	2606221	2214321	2056279	2378806	2179692	2079224	2424197	2098301	1996979	2303400	1693302	1610391	1863442	2077886	2014073	2284917	2234766	2159511	2467368	1975757	1902901	2197761	1971631	1981967	2294246	1946674	2280035	2209943	2126876	2474571	2416392	2459753	2826236	2744866
m2G	851548	833316	970799	728095	730988	833700	1031586	1013298	1207398	1041091	937136	1094641	2201886	1981844	2377844	1827789	1699157	1976191	2233719	2080265	2430444	1698566	1619677	1900705	2317488	2234012	2606962	3123233	3048993	3542711	1534978	1499832	1739283	1386057	1325489	1542568	2257250	2208843	2587758	2242422	2691195	2603820	1078349	1262391	1272944	1379603	1605059	1578244
m6A	20128553	21665217	26880933	20786806	22496957	28360729	22053272	23558026	29599062	23855832	22900790	28779809	27481262	27012233	34387092	24596389	24514270	31022910	24983590	25403622	31836216	25521602	25219931	31457348	25765251	25955129	32132594	29349982	29594964	36622567	28062452	28952607	35720458	25854632	26557555	32814118	26526630	27620945	34790694	26558000	33413276	34822014	26669422	33558116	34822300	27714911	35196371	37149578
mcmo5U_201	998283	894395	1001709	932097	831754	920859	920041	838956	929554	892072	825979	936896	772996	690602	778900	713516	661284	749223	663388	629966	712229	733273	668887	756760	657868	586837	659818	766741	732834	799531	1114038	1016616	1157222	995851	944404	1065881	652816	615995	678190	583203	657203	637396	831984	908875	863011	776936	897073	856917
m22G	1152698	1128429	1391392	1040471	1012163	1243554	1487469	1456572	1801839	1364490	1278326	1541991	3035009	2848953	3520351	2571580	2403077	2982419	3141598	2934460	3647807	2385268	2252528	2832241	3284747	3072187	3826147	4435613	4282289	5249361	2095400	2029564	2529445	1893322	1818708	2273931	3164368	3155518	3810674	3208443	3998123	3960427	1526306	1865780	1865897	1909309	2420340	2294527
m66A	5961556	6207005	7972610	5474128	5767121	7337198	7815489	8221811	10516740	7469185	7188774	8847961	15276094	15446269	19823497	13000498	13263076	16953876	15554105	15703988	19863209	13220558	13325402	16960215	18137315	18406903	23123820	22094592	22357074	28028874	11742742	11836078	15380110	10658213	10858978	14046840	16683226	17226031	21879192	17077340	21701164	22504382	8351754	11035047	11302050	10253385	13438284	14044617
t6A	2018881	1948165	3732524	2011889	1931352	3807693	1981191	1916608	3741311	2296514	1928177	3816132	1978425	1653630	3473493	1819871	1551603	3221185	1738505	1475011	3109528	1629771	1423271	2943674	1268953	1100565	2291127	1512582	1323451	2758674	2035533	1874601	3946679	1782274	1663475	3462751	1483540	1347000	2899315	1428358	2763719	2786262	1832368	3598073	3588292	2025363	3934621	3946669
i6A	5569746	5383642	7514217	5014960	4851404	6730951	6263289	6027030	8579941	6257579	5583543	7822974	10827929	9743624	13944337	10192116	9368713	13475523	9292983	8873795	12529512	9723462	9325251	13172459	4351681	4153895	5881208	5050762	4973205	7125560	4634544	4501263	6339746	4286537	4098296	5964939	11584791	11154715	16832966	11132774	15811640	15976514	10794426	15248143	15625583	11202207	16208002	16433916
ms2i6A	14663811	13372295	16950428	14672661	13926551	17457020	13324118	12782719	15661215	14871547	12607620	15972016	8257578	7136276	9357790	7606692	6516622	8500826	6941091	6282456	8353073	7451041	6633626	8670042	8144662	7547550	9751388	9582916	8517117	11311696	15660745	14953637	19411069	13851204	13333522	17474467	5479432	5200297	6727093	5147388	6489825	6387652	10328546	12762962	12690090	9613928	11898614	12092123

### Sheet: normalized_peak_areas
	1_1	1_2	1_3	2_1	2_2	2_3	3_1	3_2	3_3	4_1	4_2	4_3	5_1	5_2	5_3	6_1	6_2	6_3	7_1	7_2	7_3	8_1	8_2	8_3	9_1	9_2	9_3	10_1	10_2	10_3	11_1	11_2	11_3	12_1	12_2	12_3	13_1	13_2	13_3	14_1	14_2	14_3	15_1	15_2	15_3	16_1	16_2	16_3
D_115	2285.59	2327.88	2563.85	2262.45	2330.58	2565.23	2011.96	1958.17	2363.49	2618.94	2463.83	2670.24	2073.64	2000.85	2234.43	2211.31	2138.96	2350.16	2049.27	2024.04	2255.33	2051.42	2012.9	2310.58	1707.37	1721.14	1906.5	1688.81	1624.63	1760.43	2145.88	2109.38	2287.97	2127.73	2056.73	2283.61	1790.46	1756.14	1957.22	1792.73	1741.7	1876.76	2082.81	2381.09	2373.23	2340.13	2544.68	2633.04
Y_209	1369.64	1273.99	1673.88	1331.17	1296.98	1601.96	1188.96	1127.66	1553.97	1468.52	1362.88	1661.92	1200.03	1125.84	1429.62	1250.71	1163.65	1509.84	1226.88	1156.42	1501.58	1189.54	1142.97	1516.48	1111.58	1066.64	1408.75	1093.01	1031.77	1285.73	1280.6	1226.16	1530.35	1286.52	1221.97	1481.62	1116.85	1063.97	1354.49	1133.84	1091.56	1378.33	1202.12	1568.93	1583.05	1311.15	1684.03	1715.33
Y_191	559.005	539.395	633.723	549.735	540.357	627.753	484.539	447.361	592.054	607.407	550.733	650.543	489.116	462.053	553.957	523.328	481.938	572.531	509.201	489.672	582.42	495.046	473.304	576.56	452.72	434.975	540.975	445.293	417.557	491.703	540.92	508.468	584.465	537.775	497.368	598.917	487.797	451.265	535.694	486.399	444.062	525.535	494.43	612.919	601.834	548.519	656.251	668.176
rC	43951.2	42836.3	45115.4	44109.6	43535	45607.9	42304.9	41550.8	43915.2	44627	43426	45848.8	41750.8	41038.2	43798.2	44457.4	43868.9	46397.6	43639.1	43629.9	45936	44054.5	43882.3	46430.1	45198.5	45594.1	48041.4	41661.8	41333	43568.8	40508.2	40148.2	42026.3	43017.7	42123.9	43783.2	42562.8	42740.4	45084	42919.4	43244.2	45293.5	41753.7	44498.1	44231.6	41722.5	44391.6	44356
m3C	11.3682	11.499	13.5653	10.72	11.8516	13.0233	12.2807	14.2667	16.0367	12.1839	13.7734	17.4979	23.6895	23.627	32.3334	19.3916	23.9142	20.5728	23.0212	30.0236	30.5332	18.2711	21.7193	25.9977	28.6702	31.2407	31.6985	28.9949	32.7572	34.8294	14.0559	20.5441	23.0127	17.9783	19.0157	22.8703	24.9964	29.887	33.9912	23.1036	29.0424	33.8365	13.8166	17.2526	17.0792	15.4057	23.565	18.2835
m1A	131.473	127.677	151.381	111.668	100.86	135.965	158.726	148.15	193.578	142.874	143.959	182.885	300.661	325.631	389.84	290.045	302.737	370.326	345.456	359.483	427.091	287.871	303.495	361.224	414.342	445.511	524.481	459.393	487.966	604.702	193.952	207.415	255.175	197.284	207.727	251.908	367.997	382.311	478.145	369.352	401.006	472.526	146.328	195.902	194.851	184.83	237.171	228.47
m5C	497.447	466.953	549.517	429.704	401.101	484.044	575.982	524.271	688.696	562.755	535.621	625.749	1197.28	1220.69	1434.7	1099.96	1104.19	1328.24	1371.98	1363.29	1588.85	1119.46	1131.12	1303.34	1696.96	1715.53	2006.86	1838.5	1867.93	2117.88	789.803	821.286	933.852	801.24	777.756	904.985	1419.82	1491.65	1768.96	1501.57	1491.72	1773.59	599.925	756.317	729.334	736.047	901.119	858.711
rU	53701.1	53466.1	56349.3	53914.3	55467.3	57135.4	53330.6	56516.8	56831.3	60825.8	55386.7	58078.9	61049.4	56528	59882.7	62661.7	58262.2	61603.6	63431.5	59035.6	65956.6	63791.8	59937	66383.2	68648.4	64802.9	73158.8	66555.8	63182.5	67219.8	54713.6	51544	54569.2	56360.9	53424.2	56377.1	65237.4	61714.4	65673.1	64537.2	60733.1	64543.9	54705.4	56413	56276	54568.5	55727.1	58448.7
mnm5s2U_172	41.1132	40.5474	44.2353	47.3505	44.7037	44.2014	36.5759	36.8765	40.6717	44.9307	42.6349	43.3368	39.4257	36.3269	38.4928	43.6994	36.3801	41.1921	40.5168	31.074	35.4484	43.2602	41.2038	46.8469	0	0	0	0	0	0	0	0	0	0	0	0	0	0	0	0	0	0	0	0	0	0	0	0
s2C	1559.37	1629.05	1871.65	1576.14	1768.28	1895.15	1437.97	1541.6	1686.76	1716.99	1676.65	1841.55	913.193	911.839	1008.92	964.856	926.979	1057.03	921.112	903.869	1059.86	930.529	929.762	1055.95	990.838	1016.74	1147.67	1072.76	1035.43	1162.98	1528.71	1507.9	1663.92	1482.82	1444.44	1613.08	873.52	834.063	985.807	849.799	829.337	935.517	1085.44	1234.01	1227.64	1139.64	1265.81	1362.13
cmnm5s2U_141	17.3458	17.3167	14.9655	18.3812	16.7994	17.9079	14.509	15.64	15.7627	19.0297	16.9706	14.6035	16.1167	12.8268	13.9913	15.6422	12.4177	13.4628	13.9216	12.0478	14.2872	17.2568	13.6138	18.6895	0	0	0	0	0	0	0	0	0	0	0	0	0	0	0	0	0	0	0	0	0	0	0	0
m7G	41384.7	39400	45163.7	42926.4	40409.6	46277.9	38373.1	36797.4	43968.1	44376.4	41510.2	46288.8	36983.3	35152.8	39521.8	38052.7	35247.6	41250	35986.5	33938.3	40021.5	38375.7	36788	42639.1	31466.9	30677.9	35684.7	32286.3	30872.9	35302.6	38716.7	37950	42467.9	38744.6	37029.4	42520.5	34096.8	33006.1	37815.8	32657.5	31324.9	36903.9	38451.6	44818.8	44664.2	40084.1	45573.8	46183.9
Cm	7142.48	6822.42	7490.02	7265.92	6916.25	7734.93	6986.3	7202.81	7923.29	9177.7	7538.05	8232.34	11039.8	9612.73	10425	10380.9	9107.78	10198.2	10815.9	9750.62	10975.5	10177.9	9456.64	10639.4	10220.7	9574.1	10941.4	11395.7	10346.1	11346.6	8264.42	7786.02	8401.74	8211.14	7700.77	8279.19	10096.4	9444.54	10418.6	9958.04	9226.88	10250.9	7553.28	8477.82	8232.45	8558.5	9296.54	9489.07
cmo5U	688.319	683.405	789.469	645.061	663.733	750.729	620.972	643.358	725.031	739.253	733.459	827.852	499.112	488.866	545.679	533.211	516.818	611.641	473.352	460.771	530.593	519.455	502.777	595.589	487.02	502.141	576.161	486.534	467.582	538.587	701.531	704.106	781.392	675.818	676.137	761.145	425.647	436.926	508.238	427.093	412.95	490.169	546.717	618.018	615.243	538.318	603.64	623.162
I	954.76	948.728	1082.66	1011.84	1011.93	1159.16	955.572	714.524	1078.19	1160.59	1015.11	1176.12	966.43	874.05	997.093	754.211	862.117	1014.24	922.434	865.529	989.855	914.045	904.369	1060.13	927.692	885.801	1028.54	950.708	906.668	1035.63	99.1978	966.277	1092.79	965.78	934.99	1079.65	871.675	842.743	952.21	863.285	837.927	967.907	901.351	1040.91	1011.3	994.739	1143.07	1103.06
rG	177884	180895	188205	183962	190636	197375	179627	185438	191197	208740	190812	199107	195425	189600	197317	210278	201040	210617	206743	201355	215103	213091	205580	222542	232810	226927	244711	206661	201447	212374	177422	172404	179989	189875	182988	191067	210176	202741	210575	210898	205320	215968	187710	189625	189411	182519	186789	189912
m5U	7581.88	7680.97	8897.96	7808.14	8206.02	9356.11	7281.9	7411.4	8615.35	8480.65	8130.64	9243.32	6800.99	7017.58	8064.41	7074.52	7084.3	8354.24	6712.52	6872.32	7884.52	7008.95	7198.81	8294.81	6363.42	6475.61	7513.02	6076.33	6275.36	7151.62	7061.99	7423.72	8491.87	7077.7	7349.48	8501.65	6336.49	6647.84	7498.26	6368.7	6555.98	7454.91	7369.34	8909.74	8740.79	7625.12	8860.77	8877.19
rA	196753	197920	209724	206793	208736	221946	198851	204511	210514	222202	206841	220312	202219	201284	213744	218318	214448	228767	214278	209860	225168	225916	218487	235266	238562	236391	252538	208363	208702	221502	190283	188947	199200	203818	201293	214066	214571	213900	225415	216327	215558	229166	204613	212413	212778	197583	205692	206504
15N-dA	4786.58	4752.14	5566.9	5143.73	5249.43	5997	4838.51	4904.58	5671.86	5481.49	5151.11	5985.21	5053.72	4828.07	5596.37	5502.76	5280.34	6057.1	5344.73	5172.31	5987.28	5784.18	5640.73	6539.58	6479.02	6306.75	7329.26	5156.26	4990.11	5789.24	4525.33	4512.94	5121.98	5012.06	5035.18	5717.3	5185.38	5204.85	6028.58	5484.33	5342.2	6209.6	5120.68	5862.4	5944.25	4475.52	5178.56	5221.41
Q_163	3456.38	3207.67	3268.26	3721.26	3565.12	3550.83	3272.42	3145.23	3164.35	4494.6	3533.1	3697.04	3540.23	3044.87	3219.85	3507.34	3069.03	3199.21	3088.69	2770.58	2883.15	3381.59	3012.82	3187.2	2918.94	2655.12	2753.65	2940.36	2755.62	2826.57	3766.65	3538.86	3696.2	3721.95	3560.05	3662.61	3251.85	3167.08	3263.97	3090.91	2943.98	3043.06	3917.53	3999.54	3866.78	3640.47	3832.33	3721.04
Um	270.216	271.172	299.659	271.719	268.937	300.226	293.219	289.391	319.659	329.694	299.122	330.96	479.945	453.316	516.686	458.136	442.199	486.411	473.258	465.631	510.861	439.091	438.854	480.429	488.956	470.255	522.993	530.779	515.249	560.72	320.492	327.162	350.532	318.191	322.573	346.357	448.873	456.953	508.889	452.686	451.248	503.151	317.364	347.145	353.621	366.027	418.965	399.195
m3U	12.142	12.3446	12.318	10.9158	10.6128	12.4891	14.7292	13.9215	14.6325	14.5789	13.052	15.7204	28.5933	27.5409	32.8524	27.6103	26.2697	30.9871	32.5248	31.8096	37.7782	26.7294	23.9156	29.7783	40.3218	40.4328	45.5497	46.7268	43.4412	51.0364	18.969	18.8522	20.569	19.2754	18.8007	21.5941	34.7675	32.9186	40.2144	33.8167	39.1591	40.581	16.3399	17.7417	18.4551	18.5516	23.1381	21.8243
Gm	11134.1	10730.9	12112.8	11065.5	10839.9	12279.6	11255.6	11194.2	12631.1	12503.2	11007.4	12550.1	16637.4	14903.6	17200.3	15834	14686.2	16659.6	16551.2	15603.3	17734.4	15303.7	14704.6	16516.4	13849.6	13256.5	15018.7	14923	14140.6	16160.1	10320.3	9986.05	11271.9	10016.7	9841.51	11204.1	12169	12206.2	13729.7	12495.3	14082.1	13676.6	9051.34	10269.7	10066.4	9423.99	10710.2	10420.6
m1G	13514.2	13449.7	15962.6	13990.9	14139.6	16347.9	13592.6	13843.2	15942.1	14261.4	14035.8	16273.2	12326.1	12101.4	14369.9	12725.1	12589.4	14662.2	12398.4	12213.2	14312.8	12435.1	12228.8	14494.7	11635.4	11596	13618.3	11835.5	11783.5	13995.9	12740.7	12815.3	15076.2	12487.5	12393.2	14558.7	11609	11929.8	14035.7	11771.1	14239.8	13874.7	12809.4	15401.4	15114.9	13968.2	16854.8	16448
Am	3969.8	4105.04	4965.6	3957.5	4116.23	4842.11	4738.57	4963.87	5879.1	5058.51	4731.43	5607.19	8766.4	8304.84	9943.54	8150.76	7814.44	9378.69	9372.04	9168.01	10947.4	8227.76	8046.1	9588.99	11780.2	11586.6	13677	12536.7	12561.3	14946.2	6377.57	6331.58	7416.75	6417.65	6404.71	7547.61	9446.44	9721.02	11552	9808.09	11720.1	11903.9	4964.34	5835.44	5945.57	5941.4	7087.9	7242.69
ac4C	1900.84	1843.31	2041.74	1980.22	1953.19	2239.93	1877.93	1883.78	2150.01	2202.54	1981.8	2288.06	1971.44	1820.98	2147.87	1994.98	1852.59	2143.17	1929.35	1840.42	2145.78	1935.74	1842.27	2124.95	1707.95	1624.32	1879.56	1758.61	1704.6	1933.83	1673.23	1616.88	1847.38	1611.45	1552.03	1792.52	1722.72	1731.75	2004.6	1744.08	2042.74	1979.95	1722.32	2003.88	1956.77	1953.86	2244.97	2180.33
m2G	687.331	672.615	783.585	619.854	622.317	709.759	838.172	823.313	981.021	883.618	795.387	929.069	1814.65	1633.3	1959.66	1646.74	1530.85	1780.44	1977.17	1841.34	2151.31	1566.98	1494.2	1753.46	2337.54	2253.34	2629.51	2643.34	2580.5	2998.36	1149.28	1122.96	1302.25	1130.48	1081.08	1258.14	1972.28	1929.98	2261.06	2009.04	2411.11	2332.83	873.235	1022.27	1030.82	1095.86	1274.95	1253.65
m6A	16246.9	17487.2	21697.1	17696.6	19152.5	24144.5	17918.5	19141.1	24049.5	20247.5	19436.9	24426.7	22648.2	22261.7	28339.5	22160	22086	27949.9	22114.2	22486	28179.8	23544.4	23266.1	29020.3	25988.1	26179.7	32410.6	24840.2	25047.6	30995.4	21011.1	21677.5	26744.8	21087.3	21660.7	26763.6	23177.7	24133.8	30398.4	23794	29935.8	31198	21596.6	27175	28198.7	22014.8	27957.6	29509.1
mcmo5U_201	805.769	721.915	808.534	793.528	708.103	783.961	747.541	681.659	755.27	757.14	701.044	795.184	637.051	569.148	641.917	642.838	595.78	675.008	587.197	557.614	630.429	676.466	617.068	698.133	663.559	591.914	665.526	648.928	620.231	676.68	834.108	761.166	866.441	812.228	770.267	869.345	570.399	538.227	592.57	522.507	588.805	571.06	673.731	735.997	698.857	617.145	712.573	680.676
m22G	930.406	910.817	1123.07	885.791	861.692	1058.68	1208.58	1183.48	1464.01	1158.1	1084.97	1308.75	2501.25	2347.92	2901.24	2316.85	2165.04	2686.99	2780.78	2597.43	3228.85	2200.48	2078.02	2612.82	3313.16	3098.76	3859.25	3754.06	3624.3	4442.78	1568.88	1519.59	1893.86	1544.22	1483.36	1854.65	2764.87	2757.14	3329.58	2874.53	3582.02	3548.25	1235.99	1510.89	1510.98	1516.62	1922.55	1822.62
m66A	4811.9	5010.01	6435.13	4660.33	4909.76	6246.43	6350.15	6680.29	8544.94	6339.42	6101.42	7509.64	12589.5	12729.8	16337.2	11712.7	11949.3	15274.5	13767.7	13900.4	17581.9	12196.3	12293.1	15646.3	18294.2	18566.1	23323.9	18699.7	18921.8	23722.1	8792.09	8861.97	11515.5	8692.97	8856.71	11456.8	14577	15051.3	19117	15300	19442.6	20162.3	6763.16	8936.06	9152.27	8144.59	10674.5	11156.1
t6A	1629.55	1572.47	3012.72	1712.8	1644.23	3241.63	1609.73	1557.26	3039.85	1949.15	1636.53	3238.91	1630.48	1362.81	2862.62	1639.6	1397.91	2902.11	1538.84	1305.6	2752.4	1503.51	1313.01	2715.62	1279.93	1110.09	2310.95	1280.17	1120.1	2334.79	1524.06	1403.56	2954.98	1453.64	1356.75	2824.26	1296.25	1176.94	2533.28	1279.7	2476.09	2496.29	1483.83	2913.68	2905.76	1608.81	3125.39	3134.96
i6A	4495.65	4345.43	6065.13	4269.42	4130.18	5730.31	5088.97	4897.01	6971.27	5311.07	4738.99	6639.69	8923.65	8030.04	11492	9182.53	8440.69	12140.7	8225.67	7854.63	11090.5	8970.18	8602.82	12152	4389.33	4189.83	5932.09	4274.69	4209.05	6030.69	3470	3370.21	4746.73	3496.15	3342.62	4865.08	10122.2	9746.45	14707.8	9974.14	14166.1	14313.8	8741.2	12347.8	12653.4	8898.27	12874.5	13054
ms2i6A	11836	10793.5	13681.6	12491.4	11856.2	14861.8	10826	10386.1	12724.9	12622.1	10700.6	13556.1	6805.34	5881.24	7712.06	6853.2	5871.11	7658.77	6143.9	5560.91	7393.71	6873.8	6119.71	7998.37	8215.12	7612.84	9835.75	8110.46	7208.43	9573.61	11725.6	11196.2	14533.6	11297.2	10875	14252.4	4787.66	4543.77	5877.81	4611.68	5814.4	5722.86	8363.94	10335.3	10276.3	7636.65	9451.45	9605.16
	1	2	3	4	5	6	7	8	9	10	11	12	13	14	15	16
D_115	2392.44	2386.08	2111.21	2584.34	2102.97	2233.48	2109.55	2124.97	1778.33	1691.29	2181.08	2156.02	1834.61	1803.73	2279.05	2505.95
Y_209	1439.17	1410.03	1290.2	1497.77	1251.83	1308.07	1294.96	1283	1195.66	1136.84	1345.7	1330.04	1178.44	1201.24	1451.37	1570.17
Y_191	577.374	572.615	507.985	602.894	501.709	525.932	527.098	514.97	476.223	451.518	544.618	544.687	491.585	485.332	569.728	624.315
rC	43967.6	44417.5	42590.3	44633.9	42195.7	44908	44401.7	44789	46278	42187.9	40894.2	42974.9	43462.4	43819	43494.4	43490
m3C	12.1442	11.865	14.1947	14.4851	26.55	21.2929	27.8593	21.996	30.5365	32.1938	19.2042	19.9548	29.6249	28.6608	16.0495	19.0847
m1A	136.844	116.164	166.818	156.572	338.711	321.036	377.343	317.53	461.445	517.354	218.847	218.973	409.484	414.295	179.027	216.824
m5C	504.639	438.283	596.316	574.709	1284.23	1177.46	1441.37	1184.64	1806.45	1941.43	848.313	827.994	1560.15	1588.96	695.192	831.959
rU	54505.5	55505.7	55559.6	58097.1	59153.4	60842.5	62807.9	63370.7	68870	65652.7	53609	55387.4	64208.3	63271.4	55798.1	56248.1
mnm5s2U_172	41.9653	45.4185	38.0414	43.6341	38.0818	40.4239	35.6798	43.7703	0	0	0	0	0	0	0	0
s2C	1686.69	1746.52	1555.44	1745.06	944.652	982.956	961.612	972.079	1051.75	1090.39	1566.85	1513.45	897.797	871.551	1182.36	1255.86
cmnm5s2U_141	16.5426	17.6962	15.3039	16.8679	14.3116	13.8409	13.4189	16.52	0	0	0	0	0	0	0	0
m7G	41982.8	43204.6	39712.9	44058.5	37219.3	38183.4	36648.8	39267.6	32609.8	32820.6	39711.5	39431.5	34972.9	33628.8	42644.9	43947.3
Cm	7151.64	7305.7	7370.8	8316.03	10359.2	9895.61	10514	10091.3	10245.4	11029.5	8150.73	8063.7	9986.54	9811.95	8087.85	9114.7
cmo5U	720.398	686.508	663.12	766.855	511.219	553.89	488.239	539.274	521.774	497.568	729.01	704.367	456.937	443.404	593.326	588.373
I	995.384	1060.98	916.094	1117.27	945.858	876.856	925.939	959.514	947.343	964.335	719.42	993.472	888.876	889.706	984.521	1080.29
rG	182328	190658	185421	199553	194114	207312	207733	213738	234816	206827	176605	187977	207831	210729	188915	186407
m5U	8053.6	8456.75	7769.55	8618.21	7294.32	7504.35	7156.45	7500.86	6784.02	6501.1	7659.19	7642.94	6827.53	6793.2	8339.96	8454.36
rA	201466	212492	204625	216452	205749	220511	216435	226556	242497	212856	192810	206392	217962	220351	209935	203259
15N-dA	5035.21	5463.39	5138.32	5539.27	5159.39	5613.4	5501.44	5988.16	6705.01	5311.87	4720.08	5254.85	5472.94	5678.71	5642.44	4958.5
Q_163	3310.77	3612.4	3194	3908.25	3268.32	3258.53	2914.14	3193.87	2775.9	2840.85	3667.24	3648.21	3227.63	3025.98	3927.95	3731.28
Um	280.349	280.294	300.756	319.925	483.316	462.248	483.25	452.791	494.068	535.583	332.729	329.04	471.572	469.029	339.377	394.729
m3U	12.2682	11.3392	14.4277	14.4504	29.6622	28.289	34.0375	26.8078	42.1014	47.0681	19.4634	19.8901	35.9668	37.8523	17.5122	21.1713
Gm	11325.9	11395	11693.6	12020.2	16247.1	15726.6	16629.6	15508.2	14041.6	15074.6	10526.1	10354.1	12701.6	13418	9795.84	10184.9
m1G	14308.8	14826.1	14459.3	14856.8	12932.5	13325.5	12974.8	13052.9	12283.2	12538.3	13544.1	13146.4	12524.8	13295.2	14441.9	15757
Am	4346.81	4305.28	5193.85	5132.38	9004.93	8447.96	9829.14	8620.95	12347.9	13348.1	6708.63	6789.99	10239.8	11144.1	5581.78	6757.33
ac4C	1928.63	2057.78	1970.57	2157.47	1980.1	1996.91	1971.85	1967.66	1737.28	1799.01	1712.5	1652	1819.69	1922.26	1894.32	2126.39
m2G	714.51	650.643	880.835	869.358	1802.54	1652.67	1989.94	1604.88	2406.8	2740.73	1191.49	1156.57	2054.44	2251	975.44	1208.15
m6A	18477	20331.2	20369.7	21370.3	24416.5	24065.3	24260	25277	28192.8	26961.1	23144.5	23170.5	25903.3	28309.3	25656.8	26493.8
mcmo5U_201	778.739	761.864	728.157	751.122	616.039	637.875	591.747	663.889	640.333	648.613	820.572	817.28	567.065	560.791	702.862	670.132
m22G	988.097	935.389	1285.36	1183.94	2583.47	2389.63	2869.02	2297.11	3423.72	3940.38	1660.77	1627.41	2950.53	3334.93	1419.29	1753.93
m66A	5419.01	5272.17	7191.79	6650.16	13885.5	12978.8	15083.3	13378.6	20061.4	20447.9	9723.18	9668.82	16248.4	18301.6	8283.83	9991.71
t6A	2071.58	2199.55	2068.95	2274.86	1951.97	1979.87	1865.61	1844.05	1566.99	1578.35	1960.86	1878.22	1668.82	2084.03	2434.42	2623.06
i6A	4968.74	4709.97	5652.42	5563.25	9481.89	9921.3	9056.93	9908.32	4837.08	4838.14	3862.31	3901.28	11525.5	12818	11247.5	11608.9
ms2i6A	12103.7	13069.8	11312.3	12293	6799.55	6794.36	6366.17	6997.29	8554.57	8297.5	12485.1	12141.5	5069.75	5382.98	9658.51	8897.75
	norm
D_115	2368.52
Y_209	1409.29
Y_191	565.217
rC	43902.3
m3C	13.1722
m1A	144.1
m5C	528.487
rU	55917
mnm5s2U_172	42.2648
s2C	1683.43
cmnm5s2U_141	16.6026
m7G	42239.7
Cm	7536.04
cmo5U	709.22
I	1022.43
rG	189490
m5U	8224.53
rA	208759
15N-dA	5294.04
Q_163	3506.36
Um	295.331
m3U	13.1214
Gm	11608.7
m1G	14612.8
Am	4744.58
ac4C	2028.61
m2G	778.837
m6A	20137.1
mcmo5U_201	754.971
m22G	1098.2
m66A	6133.28
t6A	2153.74
i6A	5223.59
ms2i6A	12194.7
Fold change
	1	2	3	4	5	6	7	8	9	10	11	12	13	14	15	16
D_115	1.0101	1.00742	0.891363	1.09112	0.887885	0.942986	0.890662	0.897172	0.750821	0.714072	0.920863	0.910282	0.77458	0.761543	0.962224	1.05802
Y_209	1.0212	1.00053	0.915494	1.06278	0.888268	0.928172	0.91887	0.910384	0.84841	0.806671	0.954878	0.943761	0.836191	0.852373	1.02985	1.11415
Y_191	1.02151	1.01309	0.898743	1.06666	0.887639	0.930496	0.932558	0.911101	0.842549	0.79884	0.963554	0.963677	0.869728	0.858665	1.00798	1.10456
rC	1.00149	1.01173	0.970114	1.01666	0.961127	1.02291	1.01137	1.0202	1.05411	0.960948	0.931482	0.978876	0.989979	0.998102	0.990709	0.990608
m3C	0.921952	0.900756	1.07762	1.09967	2.0156	1.6165	2.115	1.66988	2.31825	2.44407	1.45793	1.51491	2.24904	2.17585	1.21843	1.44886
m1A	0.949646	0.806139	1.15766	1.08656	2.35053	2.22787	2.61863	2.20354	3.20226	3.59025	1.51872	1.51959	2.84167	2.87506	1.24238	1.50468
m5C	0.954875	0.829317	1.12835	1.08746	2.43	2.22799	2.72735	2.24157	3.41816	3.67357	1.60517	1.56673	2.9521	3.00662	1.31544	1.57423
rU	0.974757	0.992645	0.993608	1.03899	1.05788	1.08809	1.12323	1.1333	1.23165	1.17411	0.958724	0.990529	1.14828	1.13152	0.997875	1.00592
mnm5s2U_172	0.992913	1.07462	0.900071	1.0324	0.901028	0.956442	0.844195	1.03562	0	0	0	0	0	0	0	0
s2C	1.00194	1.03748	0.923973	1.03661	0.561148	0.583901	0.571222	0.57744	0.624766	0.647719	0.930747	0.899028	0.533314	0.517724	0.702355	0.746013
cmnm5s2U_141	0.996385	1.06586	0.921773	1.01598	0.862008	0.833657	0.808236	0.995024	0	0	0	0	0	0	0	0
m7G	0.993918	1.02284	0.940179	1.04306	0.881146	0.903971	0.867639	0.929637	0.772019	0.777009	0.940147	0.933518	0.827963	0.796142	1.00959	1.04043
Cm	0.948991	0.969434	0.978073	1.1035	1.37462	1.3131	1.39516	1.33907	1.35952	1.46357	1.08157	1.07002	1.32517	1.302	1.07322	1.20948
cmo5U	1.01576	0.967976	0.934999	1.08126	0.720818	0.780985	0.688416	0.760376	0.735701	0.701571	1.0279	0.993157	0.644281	0.6252	0.836589	0.829606
I	0.973545	1.0377	0.895995	1.09276	0.925105	0.857617	0.905624	0.938462	0.926558	0.943177	0.703636	0.971675	0.869374	0.870186	0.96292	1.05659
rG	0.962204	1.00616	0.978525	1.05311	1.0244	1.09405	1.09628	1.12796	1.2392	1.0915	0.932002	0.992016	1.09679	1.11208	0.996967	0.983729
m5U	0.979218	1.02824	0.94468	1.04787	0.886899	0.912436	0.870135	0.912011	0.824852	0.790453	0.931262	0.929287	0.830143	0.825968	1.01403	1.02794
rA	0.965065	1.01788	0.980201	1.03685	0.985582	1.0563	1.03677	1.08525	1.16161	1.01963	0.923602	0.988665	1.04408	1.05553	1.00563	0.973658
15N-dA	0.951108	1.03199	0.970584	1.04632	0.974564	1.06032	1.03918	1.13111	1.26652	1.00337	0.891584	0.992596	1.03379	1.07266	1.06581	0.936618
Q_163	0.94422	1.03024	0.910918	1.11462	0.932113	0.929321	0.831102	0.910881	0.791677	0.8102	1.04588	1.04046	0.920509	0.863	1.12024	1.06415
Um	0.94927	0.949084	1.01837	1.08328	1.63652	1.56519	1.6363	1.53317	1.67293	1.8135	1.12663	1.11414	1.59676	1.58815	1.14914	1.33656
m3U	0.934978	0.864179	1.09956	1.10129	2.2606	2.15595	2.59405	2.04306	3.20861	3.58713	1.48333	1.51585	2.74108	2.88478	1.33463	1.6135
Gm	0.97564	0.981592	1.00732	1.03545	1.39957	1.35473	1.43251	1.33592	1.20957	1.29856	0.906741	0.891928	1.09415	1.15586	0.843836	0.877354
m1G	0.979201	1.0146	0.9895	1.0167	0.885012	0.911912	0.887908	0.893252	0.840581	0.858035	0.926867	0.899655	0.857116	0.909836	0.988308	1.0783
Am	0.916164	0.90741	1.09469	1.08173	1.89794	1.78055	2.07166	1.81701	2.60254	2.81333	1.41396	1.4311	2.15821	2.3488	1.17645	1.42422
ac4C	0.950713	1.01438	0.971389	1.06352	0.976085	0.984374	0.972019	0.969951	0.856387	0.88682	0.844171	0.814349	0.897011	0.947571	0.933802	1.0482
m2G	0.917407	0.835404	1.13096	1.11623	2.3144	2.12198	2.55502	2.06061	3.09024	3.51901	1.52984	1.48499	2.63783	2.8902	1.25243	1.55123
m6A	0.917564	1.00964	1.01155	1.06124	1.21251	1.19507	1.20474	1.25525	1.40005	1.33888	1.14935	1.15064	1.28635	1.40583	1.27411	1.31568
mcmo5U_201	1.03148	1.00913	0.964483	0.994903	0.815977	0.844901	0.783801	0.879357	0.848156	0.859124	1.08689	1.08253	0.751109	0.742798	0.930979	0.887626
m22G	0.899746	0.85175	1.17042	1.07808	2.35247	2.17596	2.61249	2.09171	3.11759	3.58805	1.51228	1.48189	2.68671	3.03674	1.29238	1.5971
m66A	0.883542	0.8596	1.17258	1.08427	2.26396	2.11613	2.45926	2.18131	3.27091	3.33392	1.58531	1.57645	2.64922	2.98399	1.35064	1.6291
t6A	0.961855	1.02127	0.960632	1.05624	0.906319	0.919274	0.866221	0.856209	0.727567	0.732844	0.910448	0.872075	0.774851	0.967633	1.13033	1.21791
i6A	0.95121	0.901672	1.08209	1.06502	1.8152	1.89932	1.73385	1.89684	0.926006	0.92621	0.739397	0.746858	2.20643	2.45386	2.1532	2.2224
ms2i6A	0.992539	1.07176	0.927642	1.00806	0.557583	0.557158	0.522045	0.573799	0.7015	0.680419	1.02382	0.995641	0.415734	0.44142	0.792026	0.729642

### Sheet: FC_relativetoWTuntreated
	1	2	3	4	5	6	7	8	9	10	11	12	13	14	15	16
D_115	1.0101	1.00742	0.891363	1.09112	0.887885	0.942986	0.890662	0.897172	0.750821	0.714072	0.920863	0.910282	0.77458	0.761543	0.962224	1.05802
Y_209	1.0212	1.00053	0.915494	1.06278	0.888268	0.928172	0.91887	0.910384	0.84841	0.806671	0.954878	0.943761	0.836191	0.852373	1.02985	1.11415
Y_191	1.02151	1.01309	0.898743	1.06666	0.887639	0.930496	0.932558	0.911101	0.842549	0.79884	0.963554	0.963677	0.869728	0.858665	1.00798	1.10456
rC	1.00149	1.01173	0.970114	1.01666	0.961127	1.02291	1.01137	1.0202	1.05411	0.960948	0.931482	0.978876	0.989979	0.998102	0.990709	0.990608
m3C	0.921952	0.900756	1.07762	1.09967	2.0156	1.6165	2.115	1.66988	2.31825	2.44407	1.45793	1.51491	2.24904	2.17585	1.21843	1.44886
m1A	0.949646	0.806139	1.15766	1.08656	2.35053	2.22787	2.61863	2.20354	3.20226	3.59025	1.51872	1.51959	2.84167	2.87506	1.24238	1.50468
m5C	0.954875	0.829317	1.12835	1.08746	2.43	2.22799	2.72735	2.24157	3.41816	3.67357	1.60517	1.56673	2.9521	3.00662	1.31544	1.57423
rU	0.974757	0.992645	0.993608	1.03899	1.05788	1.08809	1.12323	1.1333	1.23165	1.17411	0.958724	0.990529	1.14828	1.13152	0.997875	1.00592
mnm5s2U_172	0.992913	1.07462	0.900071	1.0324	0.901028	0.956442	0.844195	1.03562	0	0	0	0	0	0	0	0
s2C	1.00194	1.03748	0.923973	1.03661	0.561148	0.583901	0.571222	0.57744	0.624766	0.647719	0.930747	0.899028	0.533314	0.517724	0.702355	0.746013
cmnm5s2U_141	0.996385	1.06586	0.921773	1.01598	0.862008	0.833657	0.808236	0.995024	0	0	0	0	0	0	0	0
m7G	0.993918	1.02284	0.940179	1.04306	0.881146	0.903971	0.867639	0.929637	0.772019	0.777009	0.940147	0.933518	0.827963	0.796142	1.00959	1.04043
Cm	0.948991	0.969434	0.978073	1.1035	1.37462	1.3131	1.39516	1.33907	1.35952	1.46357	1.08157	1.07002	1.32517	1.302	1.07322	1.20948
cmo5U	1.01576	0.967976	0.934999	1.08126	0.720818	0.780985	0.688416	0.760376	0.735701	0.701571	1.0279	0.993157	0.644281	0.6252	0.836589	0.829606
I	0.973545	1.0377	0.895995	1.09276	0.925105	0.857617	0.905624	0.938462	0.926558	0.943177	0.703636	0.971675	0.869374	0.870186	0.96292	1.05659
rG	0.962204	1.00616	0.978525	1.05311	1.0244	1.09405	1.09628	1.12796	1.2392	1.0915	0.932002	0.992016	1.09679	1.11208	0.996967	0.983729
m5U	0.979218	1.02824	0.94468	1.04787	0.886899	0.912436	0.870135	0.912011	0.824852	0.790453	0.931262	0.929287	0.830143	0.825968	1.01403	1.02794
rA	0.965065	1.01788	0.980201	1.03685	0.985582	1.0563	1.03677	1.08525	1.16161	1.01963	0.923602	0.988665	1.04408	1.05553	1.00563	0.973658
15N-dA	0.951108	1.03199	0.970584	1.04632	0.974564	1.06032	1.03918	1.13111	1.26652	1.00337	0.891584	0.992596	1.03379	1.07266	1.06581	0.936618
Q_163	0.94422	1.03024	0.910918	1.11462	0.932113	0.929321	0.831102	0.910881	0.791677	0.8102	1.04588	1.04046	0.920509	0.863	1.12024	1.06415
Um	0.94927	0.949084	1.01837	1.08328	1.63652	1.56519	1.6363	1.53317	1.67293	1.8135	1.12663	1.11414	1.59676	1.58815	1.14914	1.33656
m3U	0.934978	0.864179	1.09956	1.10129	2.2606	2.15595	2.59405	2.04306	3.20861	3.58713	1.48333	1.51585	2.74108	2.88478	1.33463	1.6135
Gm	0.97564	0.981592	1.00732	1.03545	1.39957	1.35473	1.43251	1.33592	1.20957	1.29856	0.906741	0.891928	1.09415	1.15586	0.843836	0.877354
m1G	0.979201	1.0146	0.9895	1.0167	0.885012	0.911912	0.887908	0.893252	0.840581	0.858035	0.926867	0.899655	0.857116	0.909836	0.988308	1.0783
Am	0.916164	0.90741	1.09469	1.08173	1.89794	1.78055	2.07166	1.81701	2.60254	2.81333	1.41396	1.4311	2.15821	2.3488	1.17645	1.42422
ac4C	0.950713	1.01438	0.971389	1.06352	0.976085	0.984374	0.972019	0.969951	0.856387	0.88682	0.844171	0.814349	0.897011	0.947571	0.933802	1.0482
m2G	0.917407	0.835404	1.13096	1.11623	2.3144	2.12198	2.55502	2.06061	3.09024	3.51901	1.52984	1.48499	2.63783	2.8902	1.25243	1.55123
m6A	0.917564	1.00964	1.01155	1.06124	1.21251	1.19507	1.20474	1.25525	1.40005	1.33888	1.14935	1.15064	1.28635	1.40583	1.27411	1.31568
mcmo5U_201	1.03148	1.00913	0.964483	0.994903	0.815977	0.844901	0.783801	0.879357	0.848156	0.859124	1.08689	1.08253	0.751109	0.742798	0.930979	0.887626
m22G	0.899746	0.85175	1.17042	1.07808	2.35247	2.17596	2.61249	2.09171	3.11759	3.58805	1.51228	1.48189	2.68671	3.03674	1.29238	1.5971
m66A	0.883542	0.8596	1.17258	1.08427	2.26396	2.11613	2.45926	2.18131	3.27091	3.33392	1.58531	1.57645	2.64922	2.98399	1.35064	1.6291
t6A	0.961855	1.02127	0.960632	1.05624	0.906319	0.919274	0.866221	0.856209	0.727567	0.732844	0.910448	0.872075	0.774851	0.967633	1.13033	1.21791
i6A	0.95121	0.901672	1.08209	1.06502	1.8152	1.89932	1.73385	1.89684	0.926006	0.92621	0.739397	0.746858	2.20643	2.45386	2.1532	2.2224
ms2i6A	0.992539	1.07176	0.927642	1.00806	0.557583	0.557158	0.522045	0.573799	0.7015	0.680419	1.02382	0.995641	0.415734	0.44142	0.792026	0.729642
