## Supplementary material for "Loss of the s^2^U tRNA modification induces antibiotic tolerance and is linked to changes in ribosomal protein expression": Supplemental Data 2.xlsx

### Sheet: WT 
	WT unt	WT unt	WT unt			WT 1ug dox	WT 1ug dox	WT 1ug/mL dox			WT + Cm 25ug/mL	WT + Cm 25ug/mL	WT + Cm 25ug/mL			WT +gent 2ug/mL	WT +gent 2ug/mL	WT +gent 2ug/mL			WT rif 2ug/mL	WT rif 2ug/mL	WT rif 2ug/mL			WT + cip 0.1ug/mL	WT + cip 0.1ug/mL	WT + cip 0.1ug/mL
0h	Average number of colonies per spot (++ = too many to count)				0h					0h					0h					0h					0h
df=0	++	++	++		df=0	++	++	++		df=0	+	+	+		df=0	++	++	++		df=0	++	++	++		df=0			++
df=1	5.66667	11.6667	13.6667		df=1	10.6667	10	8.33333		df=1	10.3333	12	8.66667		df=1	10.3333	19.3333	15.6667		df=1	13.3333	10.6667	11		df=1	12.3333	15.3333	8.33333
df=2	1.33333	2.33333			df=2	1.33333	1.33333	0.666667		df=2	0.333333	0.333333	0.333333		df=2	1.33333	2.66667	2		df=2	2.66667	2	1.33333		df=2			1.33333
2h					2h					2h					2h					2h					2h
df=0	++	++	++		df=0	++	++			df=0	+	+	37		df=0	++	++	3.66667		df=0	LOD	1.33333			df=0		LOD	LOD
df=1	14.6667	20.6667	26.3333		df=1	11.3333	10	6.33333		df=1	5	8.33333	4		df=1	8.33333	13.3333	0.333333		df=1			3		df=1	6.33333
df=2	2.33333	1.66667	3		df=2	3.66667	0.666667	0.666667		df=2	0.333333	1			df=2		1.66667			df=2					df=2
4h					4h					4h					4h					4h					4h
df=0	++	++	++		df=0	++	++	35		df=0	++	++	15.6667		df=0	++	5.66667	LOD		df=0	LOD	LOD	8.66667		df=0		LOD	LOD
df=1	24.3333	47.6667	76.6667		df=1	8.33333	6	5.33333		df=1	4.66667	9	3.33333		df=1	5				df=1			0.666667		df=1	6.33333
df=2	4.33333	6.33333	11		df=2	0.333333	3			df=2	1	0.666667			df=2					df=2					df=2
	WT unt	WT unt	WT unt			WT 1ug dox	WT 1ug dox	WT 1ug/mL dox			WT + Cm 25ug/mL	WT + Cm 25ug/mL	WT + Cm 25ug/mL			WT +gent 2ug/mL	WT +gent 2ug/mL	WT +gent 2ug/mL			WT rif 2ug/mL	WT rif 2ug/mL	WT rif 2ug/mL			WT + cip 0.1ug/mL	WT + cip 0.1ug/mL	WT + cip 0.1ug/mL
0h CFUS/mL	5666.67	12000	14000		0h CFUS/mL	10666.7	10000	8000		0h CFUS/mL	10000	12000	9000		0h CFUS/mL	10333.3	19000	16000		0h CFUS/mL	13333.3	11000	11000		0h CFUS/mL	12000	12000	8000
2h CFUS/mL	14666.7	21000	26000		2h CFUS/mL	11333.3	10000	6000		2h CFUS/mL	5000	8000	4000		2h CFUS/mL	8333.33	13000	400		2h CFUS/mL	10	100	3000		2h CFUS/mL	6000	29	30
4h CFUS/mL	24333.3	48000	77000		4h CFUS/mL	8333.33	6000	5000		4h CFUS/mL	5000	9000	3000		4h CFUS/mL	5000	600	10		4h CFUS/mL	10	10	1000		4h CFUS/mL	6000	29	30
	WT unt	WT unt	WT unt			WT 1ug dox	WT 1ug dox	WT 1ug/mL dox			WT + Cm 25ug/mL	WT + Cm 25ug/mL	WT + Cm 25ug/mL			WT +gent 2ug/mL	WT +gent 2ug/mL	WT +gent 2ug/mL			WT rif 2ug/mL	WT rif 2ug/mL	WT rif 2ug/mL
foldchange 2h	2.58824	1.75	1.85714		foldchange 2h	1.0625	1	0.75		foldchange 2h	0.5	0.666667	0.444444		foldchange 2h	0.806452	0.684211	0.025		foldchange 2h	0.00075	0.00909091	0.272727		foldchange 2h	0.5	0.00241667	0.00375
foldchange 4h	4.29412	4	5.5		foldchange 4h	0.78125	0.6	0.625		foldchange 4h	0.5	0.75	0.333333		foldchange 4h	0.483871	0.0315789	0.000625		foldchange 4h	0.00075	0.000909091	0.0909091		foldchange 4h	0.5	0.00241667	0.00375

### Sheet: tusB del
	tusB unt	tusB unt	tusB unt			tuB 1ug dox	tuB 1ug dox	tuB 1ug dox			tusB Cm 25ug/mL	tusB Cm 25ug/mL	tusB Cm 25ug/mL			tusB gent 2ug/mL	tusB gent 2ug/mL	tusB gent 2ug/mL			tusB rif 2ug/mL	tusB rif 2ug/mL	tusB rif 2ug/mL			tusB +cip 0.1ug/mL	tusB +cip 0.1ug/mL	tusB +cip 0.1ug/mL
0h					0h					0h					0h					0h					0h
df=0	++	++	++		df=0	++	++	++		df=0	+				df=0	++	++	++		df=0	++	++	++		df=0	++	++	++
df=1	39	39.3333	59		df=1	18.6667	22.6667	17.6667		df=1	26.3333	23.6667	38		df=1	42	44	47.6667		df=1	31	41.6667	51		df=1	++	++	++
df=2	4.66667	5.66667	8		df=2					df=2	2.33333	3.66667	5		df=2	3	6.66667	7.66667		df=2	4.33333	5.33333	10.6667		df=2	18	22.6667	20.6667
2h					2h					2h					2h					2h					2h
df=0	++	++	++		df=0	++	++	++		df=0	++				df=0	++	++	++		df=0	++	++	++		df=0		LOD	LOD
df=1	51	47.3333	61.6667		df=1	27.6667	44.6667	17.3333		df=1	28	22	38		df=1	45.6667	50	73.6667		df=1	43.3333	46	60		df=1
df=2	10	9.33333	12.3333		df=2			3		df=2	2		4.66667		df=2	8	9	11		df=2	9	9	7.66667		df=2	11.6667
4h					4h					4h					4h					4h					4h
df=0	++	++	++		df=0	++	++	++		df=0	++				df=0	++	++	++		df=0	++	++	?		df=0		LOD	LOD
df=1	51.6667	48.3333	82		df=1	30	40.3333	22.3333		df=1	18.3333	21	38.3333		df=1	51.3333	48.6667	80.6667		df=1	45.3333	37.6667	45.3333		df=1
df=2	7.66667	9.33333	22		df=2					df=2	3.66667	1.66667	4.33333		df=2	11	12.6667	16		df=2	4.33333	6.66667	4.33333		df=2	10.3333
0h CFUS/mL	50000	60000	80000		0h CFUS/mL	18666.7	22666.7	17666.7		0h CFUS/mL	26000	24000	38000		0h CFUS/mL	30000	60000	80000		0h CFUS/mL	31000	42000	51000		0h CFUS/mL	180000	230000	210000
2h CFUS/mL	100000	90000	120000		2h CFUS/mL	27666.7	44666.7	17333.3		2h CFUS/mL	28000	22000	38000		2h CFUS/mL	80000	90000	110000		2h CFUS/mL	43000	46000	60000		2h CFUS/mL	120000	29	30
4h CFUS/mL	80000	90000	220000		4h CFUS/mL	30000	40333.3	22333.3		4h CFUS/mL	18000	21000	38000		4h CFUS/mL	110000	130000	160000		4h CFUS/mL	45000	38000	45000		4h CFUS/mL	100000	29	30
foldchange 2h	2	1.5	1.5		foldchange 2h	1.48214	1.97059	0.981132		foldchange 2h	1.07692	0.916667	1		foldchange 2h	2.66667	1.5	1.375		foldchange 2h	1.3871	1.09524	1.17647		foldchange 2h	0.666667	0.000126087	0.000142857
foldchange 4h	1.6	1.5	2.75		foldchange 4h	1.60714	1.77941	1.26415		foldchange 4h	0.692308	0.875	1		foldchange 4h	3.66667	2.16667	2		foldchange 4h	1.45161	0.904762	0.882353		foldchange 4h	0.555556	0.000126087	0.000142857

### Sheet: tusB rescue 
0h	tusB R unt	tusB R unt	tusB R unt	0h	tusB R dox 1ug/mL	tusB R dox 1ug/mL	tusB R dox 1ug/mL	0h	tusB R Cm 25ug/mL	tusB R Cm 25ug/mL	tusB R Cm 25ug/mL	0h	tusB R gent 2ug/mL	tusB R gent 2ug/mL	tusB R gent 2ug/mL	0h	tusB R rif 2 ug/mL	tusB R rif 2 ug/mL	tusB R rif 2 ug/mL
df=0	++	++	54	df=0	44	++	+	df=0	+		8	df=0	41.3333	++	+	df=0	47	++	++
df=1	6.66667	33	10.3333	df=1	5.33333	23.3333	6.66667	df=1	5.66667	3.66667		df=1	4.33333	35.6667	8.66667	df=1	4	36.6667	6
df=2	1.33333	3.33333		df=2		2.66667		df=2				df=2		4		df=2		3
2h	unt	unt	unt	2h	dox 1ug/mL	dox 1ug/mL	dox 1ug/mL	2h	Cm 25ug/mL	25ug/mL	25ug/mL	2h	gent 2ug/mL	gent 2ug/mL	gent 2ug/mL	2h	rif 2 ug/mL	rif 2 ug/mL	rif 2 ug/mL
df=0	++	++	++	df=0	30.6667	++	+	df=0		12.3333	5.33333	df=0	8.33333	++	16.3333	df=0	18	21.6667	20
df=1	8.66667	60	8.66667	df=1	5.33333	33.3333	8.33333	df=1	4.66667			df=1	0.333333	15.6667	3	df=1	2.33333	9	2.33333
df=2	0.666667	8.33333	1	df=2		3.33333		df=2				df=2		1.33333		df=2
4h	unt	unt	unt	4h	dox 1ug/mL	dox 1ug/mL	dox 1ug/mL	4h	Cm 25ug/mL	25ug/mL	25ug/mL	4h	gent 2ug/mL	gent 2ug/mL	gent 2ug/mL	4h	rif 2 ug/mL	rif 2 ug/mL	rif 2 ug/mL
df=0	++	++	++	df=0	30.6667	++	++	df=0		8.33333	5	df=0	0	1	0.67	df=0	12.6667	1.33333	LOD
df=1	33.3333	++	31.6667	df=1	4	25.6667	5	df=1	4.66667			df=1				df=1	1.66667
df=2	5	22.3333	3	df=2		1.66667		df=2				df=2				df=2
		1.5
0h CFUS/mL	7000	33000	5400	0h CFUS/mL	5000	23000	7000	0h CFUS/mL	6000	4000	800	0h CFUS/mL	4000	36000	9000	0h CFUS/mL	4000	37000	6000
2h CFUS/mL	9000	60000	9000	2h CFUS/mL	5000	33000	8000	2h CFUS/mL	5000	1200	500	2h CFUS/mL	800	16000	1600	2h CFUS/mL	2000	2200	2000
4h CFUS/mL	33000	220000	30000	4h CFUS/mL	4000	26000	5000	4h CFUS/mL	5000	800	500	4h CFUS/mL	29	100	100	4h CFUS/mL	1300	100	29
foldchange 2h	1.28571	1.81818	1.66667	foldchange 2h	1	1.43478	1.14286	foldchange 2h	0.833333	0.3	0.625	foldchange 2h	0.2	0.444444	0.177778	foldchange 2h	0.5	0.0594595	0.333333
foldchange 4h	4.71429	6.66667	5.55556	foldchange 4h	0.8	1.13043	0.714286	foldchange 4h	0.833333	0.2	0.625	foldchange 4h	0.00725	0.00277778	0.0111111	foldchange 4h	0.325	0.0027027	0.00483333

### Sheet: yrvO-mnmA(pDS145)+ara 
0h	tusB del + yrvO-mnmA pDS145 + ara
	unt	dox 1ug/mL	gent 2ug/mL	rif 2 ug/mL	unt	dox 1ug/mL	gent 2ug/mL	rif 2 ug/mL	unt	dox 1ug/mL	gent 2ug/mL	rif 2 ug/mL	Cm 25ug/mL	Cm 25ug/mL	Cm 25ug/mL
df=0					20.6667	24.3333	16.6667	17	27	25	18.3333	19.6667	14.3333		20.3333
df=1	13	10.6667	19.6667	11.3333	2.33333	1.66667		2.66667	3.33333	2.33333	2.33333	1.33333	2	8.33333	2.66667
df=2
2h	unt	dox 1ug/mL	gent 2ug/mL	rif 2 ug/mL	unt	dox 1ug/mL	gent 2ug/mL	rif 2 ug/mL	unt	dox 1ug/mL	gent 2ug/mL	rif 2 ug/mL	Cm 25ug/mL	Cm 25ug/mL	Cm 25ug/mL
df=0	++		10.3333		42.6667	17.6667	6.33333		50	33	3	0.333333	17.3333		25.3333
df=1	27	10.3333		7.66667	2.66667				5	2.33333				7.66667	3.33333
df=2	2.66667
4h	unt	dox 1ug/mL	gent 2ug/mL	rif 2 ug/mL	unt	dox 1ug/mL	gent 2ug/mL	rif 2 ug/mL	unt	dox 1ug/mL	gent 2ug/mL	rif 2 ug/mL	Cm 25ug/mL	Cm 25ug/mL	Cm 25ug/mL
df=0	++		1.33333	17.3333	++	21.3333	1.33333		++	38			16		20.3333
df=1	51.3333	11		2	12.6667	2.66667			12.6667	5				8.66667	1.33333
df=2	9													0.333333
	unt	dox 1ug/mL	gent 2ug/mL	rif 2 ug/mL	unt	dox 1ug/mL	gent 2ug/mL	rif 2 ug/mL	unt	dox 1ug/mL	gent 2ug/mL	rif 2 ug/mL	Cm 25ug/mL	Cm 25ug/mL	Cm 25ug/mL
0h CFUS/mL	13000	11000	20000	11000	2100	2400	1700	1700	2700	2500	1800	2000	1400	8000	2000
2h CFUS/mL	27000	10000	1000	8000	4300	1800	600	29	5000	3300	300	33	1700	8000	2500
4h CFUS/mL	51000	11000	29	1700	13000	2100	100	29	13000	3800	29	29	1600	9000	2000
	unt	dox 1ug/mL	gent 2ug/mL	rif 2 ug/mL	unt	dox 1ug/mL	gent 2ug/mL	rif 2 ug/mL	unt	dox 1ug/mL	gent 2ug/mL	rif 2 ug/mL	Cm 25ug/mL	Cm 25ug/mL	Cm 25ug/mL
foldchange 2h	2.07692	0.909091	0.05	0.727273	2.04762	0.75	0.352941	0.0170588	1.85185	1.32	0.166667	0.0165	1.21429	1	1.25
foldchange 4h	3.92308	1	0.00145	0.154545	6.19048	0.875	0.0588235	0.0170588	4.81481	1.52	0.0161111	0.0145	1.14286	1.125	1

### Sheet: yrvO-mnmA(pDS220)+ara
0h	tusB del + pDS220 +ara				0h					0h					0h
	+ara	+ara +dox 1ug/mL	+ara +gent 2ug/mL	+ara +rif 2 ug/mL		+ara	+ara +dox 1ug/mL	+ara +gent 2ug/mL	+ara +rif 2 ug/mL		+ara	+ara +dox 1ug/mL	+ara +gent 2ug/mL	+ara +rif 2 ug/mL		Cm 25ug/mL	Cm 25ug/mL
df=0	25.6667	27	28.3333	26.6667	df=0	6.66667	8	9.33333	9	df=0	28	25.6667	23.6667	18.6667	df=0	38	12.6667
df=1	2.66667	4	1.66667	3.33333	df=1	0.333333	0.333333			df=1	3.33333	3.66667	3	1.33333	df=1	2.66667	2.33333
df=2					df=2					df=2					df=2
2h	unt	dox 1ug/mL	gent 2ug/mL	rif 2 ug/mL	2h	unt	dox 1ug/mL	gent 2ug/mL	rif 2 ug/mL	2h	unt	dox 1ug/mL	gent 2ug/mL	rif 2 ug/mL	2h	Cm 25ug/mL	Cm 25ug/mL
df=0	22	9.33333	17.6667	13.6667	df=0	4	4.33333	6	0.666667	df=0	28	18.3333	25.3333	10.3333	df=0	38.6667	14.3333
df=1	2.66667	2.66667	2.66667		df=1	0.666667				df=1	4	4	2.66667	1.66667	df=1	6.33333	2
df=2					df=2					df=2					df=2
4h	unt	dox 1ug/mL	gent 2ug/mL	rif 2 ug/mL	4h	unt	dox 1ug/mL	gent 2ug/mL	rif 2 ug/mL	4h	unt	dox 1ug/mL	gent 2ug/mL	rif 2 ug/mL	4h	Cm 25ug/mL	Cm 25ug/mL
df=0	22.6667	10	20.3333	3.66667	df=0	2.33333	5.33333	4		df=0	8.66667	14.3333	10.6667	1.33333	df=0	39.6667	18
df=1	2.66667	1.33333	2.33333		df=1					df=1	1.66667	0.666667	1.33333		df=1	5	2
df=2					df=2					df=2					df=2
	unt	dox 1ug/mL	gent 2ug/mL	rif 2 ug/mL		unt	dox 1ug/mL	gent 2ug/mL	rif 2 ug/mL		unt	dox 1ug/mL	gent 2ug/mL	rif 2 ug/mL		Cm 25ug/mL	Cm 25ug/mL
0h CFUS/mL	2600	2700	2800	2700	0h CFUS/mL	700	800	900	900	0h CFUS/mL	2800	2600	2400	1900	0h CFUS/mL	3800	1300
2h CFUS/mL	2200	900	1800	1400	2h CFUS/mL	400	400	600	100	2h CFUS/mL	2800	1800	2500	1000	2h CFUS/mL	3900	1400
4h CFUS/mL	2300	1000	2000	400	4h CFUS/mL	200	500	400	29	4h CFUS/mL	900	1400	1100	100	4h CFUS/mL	4000	1800
	unt	dox 1ug/mL	gent 2ug/mL	rif 2 ug/mL		unt	dox 1ug/mL	gent 2ug/mL	rif 2 ug/mL		unt	dox 1ug/mL	gent 2ug/mL	rif 2 ug/mL
foldchange 2h	0.846154	0.333333	0.642857	0.518519	foldchange 2h	0.571429	0.5	0.666667	0.111111	foldchange 2h	1	0.692308	1.04167	0.526316	foldchange 2h	1.02632	1.07692
foldchange 4h	0.884615	0.37037	0.714286	0.148148	foldchange 4h	0.285714	0.625	0.444444	0.0322222	foldchange 4h	0.321429	0.538462	0.458333	0.0526316	foldchange 4h	1.05263	1.38462

### Sheet: empty vector(pARA13)+ara
tusB del + pARA13 +arabinose
0h	unt	unt	dox 1ug/mL	dox 1ug/mL	cm 25ug/mL	cm 25ug/mL	gent 2ug/mL	gent 2ug/mL	rif 2 ug/mL	rif 2 ug/mL
df=0	34.3333	40.3333	31.3333	35.6667	29	32.6667	29.6667	36	29	36.3333
df=1	5.33333	5.33333	2.66667	8.66667	5.66667	8.33333	4.33333	5	4.33333	5.66667
df=2
2h	unt	unt	dox 1ug/mL	dox 1ug/mL	cm 25ug/mL	cm 25ug/mL	gent 2ug/mL	gent 2ug/mL	rif 2 ug/mL	rif 2 ug/mL
df=0	37.3333	51	24	38.6667	27	56.6667	38	45.3333	18	41
df=1	4	9.66667	3	4.33333	4.33333	7	6.33333	6	2.66667	8
df=2
4h	unt	unt	dox 1ug/mL	dox 1ug/mL	cm 25ug/mL	cm 25ug/mL	gent 2ug/mL	gent 2ug/mL	rif 2 ug/mL	rif 2 ug/mL
df=0	23.6667	47	23	37.6667	35	46.3333	31.6667	49.6667	1.33333	9.33333
df=1	2.66667	5.33333	3.66667	6.66667	4	8.33333	3	7.33333		1.33333
df=2
	unt	unt	dox 1ug/mL	dox 1ug/mL	cm 25ug/mL	cm 25ug/mL	gent 2ug/mL	gent 2ug/mL	rif 2 ug/mL	rif 2 ug/mL
0h CFUS/mL	3400	4000	3100	3600	2900	3300	3000	3600	2900	3600
2h CFUS/mL	3700	5100	2400	3900	2700	5700	3800	4500	1800	4100
4h CFUS/mL	2400	4700	2300	3800	3500	4600	3200	5000	100	900
	unt	unt	dox 1ug/mL	dox 1ug/mL	cm 25ug/mL	cm 25ug/mL	gent 2ug/mL	gent 2ug/mL	rif 2 ug/mL	rif 2 ug/mL
foldchange 2h	1.08824	1.275	0.774194	1.08333	0.931034	1.72727	1.26667	1.25	0.62069	1.13889
foldchange 4h	0.705882	1.175	0.741935	1.05556	1.2069	1.39394	1.06667	1.38889	0.0344828	0.25

### Sheet: relA
0h	WT unt	relA unt	tusB unt	tusB relA double deletion unt	WT unt	relA unt	tusB unt	tusB relA double deletion unt		0h	relA +dox 1ug/mL	tusB relA double deletion +dox 1ug/mL	relA +dox 1ug/mL	tusB relA double deletion +dox 1ug/mL	relA +dox 1ug/mL	tusB relA double deletion +dox 1ug/mL
df=0	++	++	++	++	++	++	++	++		df=0	++	++	++	++	++	++
df=1	8.33333	7	42.6667	6.33333	10	9.33333	86	16		df=1	7	95.3333	9.66667	5.33333	4	28.6667
df=2	1	1	3.33333	1.33333	1.33333	2	13	3.66667		df=2	1.33333	11.6667	1	1.66667	1.33333	3.33333
2h	unt	unt	unt	unt	unt	unt	unt	unt		2h	dox 1ug/mL	dox 1ug/mL	dox 1ug/mL	dox 1ug/mL	dox 1ug/mL	dox 1ug/mL
df=0	++	++	++	++	++	++	++	++		df=0	++	++	++	++	++	++
df=1	18.3333	20.3333	51	9.33333	16.6667	26	++	26		df=1	4.66667	++	4.33333	10.6667	6	20.6667
df=2	1	1.66667	6.33333	1	2.66667	2.66667	16.3333	2.33333		df=2	0.666667	15.3333	0.666667	1.33333	1	1.66667
4h	unt	unt	unt	unt	unt	unt	unt	unt		4h	dox 1ug/mL	dox 1ug/mL	dox 1ug/mL	dox 1ug/mL	dox 1ug/mL	dox 1ug/mL
df=0	++	++	++	++	++	++	++	++		df=0	++	++	++	++	++	++
df=1	52	60	48	2.66667	59.6667	69.6667	++	41.3333		df=1	6.66667	++	3.33333	9	3.66667	21.3333
df=2	7.33333	8.33333	5		8	7.66667	12	5.66667		df=2		17		0.666667	1	2
8h	unt	unt	unt	unt	unt	unt	unt	unt
df=0
df=1			43.3333	24.3333				27.3333
df=2	11	22	6.66667	2.33333	12.3333	14.6667	10.6667	3.33333
	WT unt	relA unt	tusB unt	tusB relA double deletion unt	WT unt	relA unt	tusB unt	tusB relA double deletion unt			relA +dox 1ug/mL	tusB relA double deletion +dox 1ug/mL	relA +dox 1ug/mL	tusB relA double deletion +dox 1ug/mL	relA +dox 1ug/mL	tusB relA double deletion +dox 1ug/mL
0h CFUS/mL	8000	7000	43000	6000	10000	9000	130000	16000		0h CFUS/mL	7000	95000	10000	5000	4000	29000
2h CFUS/mL	18000	20000	51000	9000	17000	26000	160000	26000		2h CFUS/mL	5000	150000	4000	11000	6000	21000
4h CFUS/mL	52000	60000	48000	2666.67	59666.7	69666.7	120000	41333.3		4h CFUS/mL	7000	170000	3000	6666.67	4000	20000
8h CFUS/mL	110000	220000	43333.3	24333.3	123333	146667	106667	27333.3
	WT unt	relA unt	tusB unt	tusB relA double deletion unt	WT unt	relA unt	tusB unt	tusB relA double deletion unt			relA +dox 1ug/mL	tusB relA double deletion +dox 1ug/mL	relA +dox 1ug/mL	tusB relA double deletion +dox 1ug/mL	relA +dox 1ug/mL	tusB relA double deletion +dox 1ug/mL
foldchange 2h	2.25	2.85714	1.18605	1.5	1.7	2.88889	1.23077	1.625		foldchange 2h	0.714286	1.57895	0.4	2.2	1.5	0.724138
foldchange 4h	6.5	8.57143	1.11628	0.444444	5.96667	7.74074	0.923077	2.58333		foldchange 4h	1	1.78947	0.3	1.33333	1	0.689655
foldchange 8h	13.75	31.4286	1.00775	4.05556	12.3333	16.2963	0.820513	1.70833

### Sheet: tRNA-Lys (UUU)
0h	WT	WT +gent	tusB	tusB +gent	WT +IPTG	WT +gent +IPTG	tusB +IPTG	tusB +gent +IPTG		0h	WT	WT +gent	tusB	tusB +gent	WT +IPTG	WT +gent +IPTG	tusB +IPTG	tusB +gent +IPTG		0h	WT	WT +gent	tusB	tusB +gent	WT +IPTG	WT +gent +IPTG	tusB +IPTG	tusB +gent +IPTG
0	49	46	45.3333	33.3333	36	54.3333	22.3333	17		0	++	++	++	++	++	++	++	++		0	++	++	45.3333	50	++	++	++	++
1	6.33333	8.66667	8	6.66667	6.66667	7.33333	3.33333	2.33333		1	9	7	13.3333	13.6667	7	6.33333	16	15.3333		1	7.66667	9	7.33333	5.33333	7	11.3333	21	23.6667
2										2	0.666667	0.666667	0.333333	1.33333	0.666667	1	2	1.66667		2	0.666667	1			0.333333		2.33333	3.33333
2h										2h										2h
0	++	19	++	++	++	++	22.6667	24.3333		0	++	12.3333	++	++	++	++	++	++		0	++	26	44	39	++	++	++	++
1	13	2.33333	7.66667	8.66667	13.6667	7	2.66667	2		1	10.3333	1.66667	13	15.6667	13.3333	5.33333	19	11.6667		1	17	4.66667	8.66667	6	18.6667	6.66667	23.6667	22.3333
2										2	0.333333		1	1	1.66667		1	1		2	2.33333				2.66667	0.333333	4.33333	2
4h										4h										4h
0		3.66667				19	33.3333	28.6667		0		1				5.66667	++			0		1				14	++
1	24.3333		10.3333	9.66667	31.6667	2	3.33333	4		1	28.6667		18.3333	18	38	0.666667	21.6667	14.3333		1	23.3333		8.66667	8.66667	40.3333	1	30.3333	30.6667
2	3.66667				2.33333					2	4		2	4	4.66667		3	2.33333		2	4		1.33333	1.33333	5.66667		2.66667	3
0h										0h										0h
CFU/mL (df = 10^-1)	6000	9000	8000	7000	7000	7000	2200	1700		CFU/mL (df = 10^-1)	9000	7000	13000	14000	7000	6000	16000	15000		CFU/mL (df = 10^-1)	8000	9000	7000	5000	7000	11000	21000	24000
2h										2h										2h
CFU/mL (df = 10^-1)	13000	2000	8000	9000	14000	7000	2300	2400		CFU/mL (df = 10^-1)	10000	1200	13000	16000	13000	5000	19000	12000		CFU/mL (df = 10^-1)	17000	2600	9000	6000	19000	7000	24000	22000
4h										4h										4h
CFU/mL (df = 10^-1)	24000	400	10000	10000	32000	2000	3300	2900		CFU/mL (df = 10^-1)	29000	100	18000	18000	38000	1000	22000	14000		CFU/mL (df = 10^-1)	23000	100	9000	9000	40000	1000	30000	31000
	WT	WT +gent	tusB	tusB +gent	WT +IPTG	WT +gent +IPTG	tusB +IPTG	tusB +gent +IPTG			WT	WT +gent	tusB	tusB +gent	WT +IPTG	WT +gent +IPTG	tusB +IPTG	tusB +gent +IPTG			WT	WT +gent	tusB	tusB +gent	WT +IPTG	WT +gent +IPTG	tusB +IPTG	tusB +gent +IPTG
2h fold change	2.16667	0.222222	1	1.28571	2	1	1.04545	1.41176		2h fold change	1.11111	0.171429	1	1.14286	1.85714	0.833333	1.1875	0.8		2h fold change	2.125	0.288889	1.28571	1.2	2.71429	0.636364	1.14286	0.916667
4h fold change	4	0.0444444	1.25	1.42857	4.57143	0.285714	1.5	1.70588		4h fold change	3.22222	0.0142857	1.38462	1.28571	5.42857	0.166667	1.375	0.933333		4h fold change	2.875	0.0111111	1.28571	1.8	5.71429	0.0909091	1.42857	1.29167
