## Supplementary material for "Loss of the s^2^U tRNA modification induces antibiotic tolerance and is linked to changes in ribosomal protein expression": Supplemental Data 3 (KEGG Analysis).xlsx

### Sheet: RNAseq Upreg (tusB vs WT)
KEGGID	Description	GeneRatio	BgRatio	pvalue	padj	geneID	geneName	keggID	Count
ypy01230	Biosynthesis of amino acids	53/310	120/1480	1.67766e-09	1.25825e-07	DN756_RS12535/DN756_RS12530/DN756_RS12520/DN756_RS18070/DN756_RS12540/DN756_RS12545/DN756_RS12525/DN756_RS12515/DN756_RS02720/DN756_RS02715/DN756_RS12550/DN756_RS00735/DN756_RS20480/DN756_RS10070/DN756_RS06105/DN756_RS17710/DN756_RS05105/DN756_RS04445/DN756_RS05225/DN756_RS09030/DN756_RS16400/DN756_RS19365/DN756_RS12100/DN756_RS18060/DN756_RS20465/DN756_RS00040/DN756_RS17725/DN756_RS16395/DN756_R…	hisH/hisB/hisD/thrA/hisA/hisF/hisC/hisG/gltB/DN756_RS02715/hisIE/asd/ilvG/trpCF/DN756_RS06105/leuA/lysA/serA/argA/DN756_RS09030/proB/DN756_RS19365/DN756_RS12100/thrC/ilvD/DN756_RS00040/leuD/proA/leuC/ilvA/metE/argF/dapF/dapE/argC/serC/thrB/metB/argG/ilvM/pheA/leuB/trpD/aroA/DN756_RS20470/DN756_RS14770/argE/aroG/lysC/argB/trpA/metK/DN756_RS16765	ypy:YPK_2529/ypy:YPK_2528/ypy:YPK_2526/ypy:YPK_3604/ypy:YPK_2530/ypy:YPK_2531/ypy:YPK_2527/ypy:YPK_2525/ypy:YPK_0530/ypy:YPK_0529/ypy:YPK_2532/ypy:YPK_0141/ypy:YPK_4061/ypy:YPK_2045/ypy:YPK_1265/ypy:YPK_3535/ypy:YPK_1024/ypy:YPK_0859/ypy:YPK_1045/ypy:YPK_1841/ypy:YPK_3288/ypy:YPK_3853/ypy:YPK_2451/ypy:YPK_3602/ypy:YPK_4057/ypy:YPK_0008/ypy:YPK_3538/ypy:YPK_3287/ypy:YPK_3537/ypy:YPK_4056/ypy:YPK_3…	53
ypy01210	2-Oxocarboxylic acid metabolism	16/310	27/1480	1.31124e-05	0.000491715	DN756_RS00735/DN756_RS20480/DN756_RS11130/DN756_RS17710/DN756_RS05225/DN756_RS20465/DN756_RS17725/DN756_RS17720/DN756_RS20650/DN756_RS20475/DN756_RS17715/DN756_RS20470/DN756_RS14770/DN756_RS20655/DN756_RS01920/DN756_RS20645	asd/ilvG/DN756_RS11130/leuA/argA/ilvD/leuD/leuC/argC/ilvM/leuB/DN756_RS20470/DN756_RS14770/argE/lysC/argB	ypy:YPK_0141/ypy:YPK_4061/ypy:YPK_2257/ypy:YPK_3535/ypy:YPK_1045/ypy:YPK_4057/ypy:YPK_3538/ypy:YPK_3537/ypy:YPK_4089/ypy:YPK_4060/ypy:YPK_3536/ypy:YPK_4059/ypy:YPK_2973/ypy:YPK_4090/ypy:YPK_0372/ypy:YPK_4088	16
ypy00340	Histidine metabolism	9/310	13/1480	0.000224557	0.00561392	DN756_RS12535/DN756_RS12530/DN756_RS12520/DN756_RS12540/DN756_RS12545/DN756_RS12525/DN756_RS12515/DN756_RS12550/DN756_RS10945	hisH/hisB/hisD/hisA/hisF/hisC/hisG/hisIE/DN756_RS10945	ypy:YPK_2529/ypy:YPK_2528/ypy:YPK_2526/ypy:YPK_2530/ypy:YPK_2531/ypy:YPK_2527/ypy:YPK_2525/ypy:YPK_2532/ypy:YPK_2220	9
ypy00290	Valine, leucine and isoleucine biosynthesis	10/310	17/1480	0.000673674	0.0126314	DN756_RS20480/DN756_RS17710/DN756_RS20465/DN756_RS00040/DN756_RS17725/DN756_RS17720/DN756_RS20460/DN756_RS20475/DN756_RS17715/DN756_RS20470	ilvG/leuA/ilvD/DN756_RS00040/leuD/leuC/ilvA/ilvM/leuB/DN756_RS20470	ypy:YPK_4061/ypy:YPK_3535/ypy:YPK_4057/ypy:YPK_0008/ypy:YPK_3538/ypy:YPK_3537/ypy:YPK_4056/ypy:YPK_4060/ypy:YPK_3536/ypy:YPK_4059	10
ypy00270	Cysteine and methionine metabolism	19/310	45/1480	0.000846566	0.0126985	DN756_RS18070/DN756_RS00735/DN756_RS04445/DN756_RS16545/DN756_RS19365/DN756_RS12100/DN756_RS08710/DN756_RS16540/DN756_RS11735/DN756_RS16730/DN756_RS19895/DN756_RS13265/DN756_RS20690/DN756_RS16555/DN756_RS16560/DN756_RS20470/DN756_RS08635/DN756_RS01920/DN756_RS04355	thrA/asd/serA/mtnA/DN756_RS19365/DN756_RS12100/DN756_RS08710/mtnK/DN756_RS11735/yfiH/metE/serC/metB/mtnC/DN756_RS16560/DN756_RS20470/alr/lysC/metK	ypy:YPK_3604/ypy:YPK_0141/ypy:YPK_0859/ypy:YPK_3318/ypy:YPK_3853/ypy:YPK_2451/ypy:YPK_1781/ypy:YPK_3317/ypy:YPK_2377/ypy:YPK_3350/ypy:YPK_3952/ypy:YPK_2671/ypy:YPK_4095/ypy:YPK_3320/ypy:YPK_3321/ypy:YPK_4059/ypy:YPK_1764/ypy:YPK_0372/ypy:YPK_0843	19
ypy00910	Nitrogen metabolism	7/310	11/1480	0.00251041	0.0313801	DN756_RS06690/DN756_RS06695/DN756_RS02720/DN756_RS02715/DN756_RS00620/DN756_RS01200/DN756_RS04985	napA/napB/gltB/DN756_RS02715/gdhA/nirB/DN756_RS04985	ypy:YPK_1387/ypy:YPK_1388/ypy:YPK_0530/ypy:YPK_0529/ypy:YPK_0119/ypy:YPK_0235/ypy:YPK_1001	7

### Sheet: RNAseq Downreg (tusB vs WT)
KEGGID	Description	GeneRatio	BgRatio	pvalue	padj	geneID	geneName	keggID	Count
ypy00190	Oxidative phosphorylation	21/372	40/1480	0.000153152	0.0113332	DN756_RS16150/DN756_RS14725/DN756_RS16145/DN756_RS16155/DN756_RS21400/DN756_RS16165/DN756_RS14715/DN756_RS14720/DN756_RS21380/DN756_RS16160/DN756_RS21385/DN756_RS21390/DN756_RS21370/DN756_RS21375/DN756_RS21395/DN756_RS18930/DN756_RS21405/DN756_RS14750/DN756_RS14755/DN756_RS14765/DN756_RS14760	cyoB/cydA/cyoA/DN756_RS16155/atpD/cyoE/cydX/cydB/atpF/DN756_RS16160/atpH/atpA/atpB/atpE/atpG/ppa/DN756_RS21405/DN756_RS14750/sdhA/sdhC/sdhD	ypy:YPK_3242/ypy:YPK_2964/ypy:YPK_3241/ypy:YPK_3243/ypy:YPK_4226/ypy:YPK_3245/ypy:YPK_2962/ypy:YPK_2963/ypy:YPK_4222/ypy:YPK_3244/ypy:YPK_4223/ypy:YPK_4224/ypy:YPK_4220/ypy:YPK_4221/ypy:YPK_4225/ypy:YPK_3767/ypy:YPK_4227/ypy:YPK_2969/ypy:YPK_2970/ypy:YPK_2972/ypy:YPK_2971	21
ypy01503	Cationic antimicrobial peptide (CAMP) resistance	18/372	34/1480	0.000403769	0.0149395	DN756_RS17260/DN756_RS00420/DN756_RS08420/DN756_RS08415/DN756_RS09295/DN756_RS09300/DN756_RS01230/DN756_RS09280/DN756_RS00615/DN756_RS09285/DN756_RS03395/DN756_RS12235/DN756_RS18810/DN756_RS18675/DN756_RS20895/DN756_RS09290/DN756_RS18680/DN756_RS09100	degP/eptB/phoP/phoQ/sapB/sapA/ppiA/sapF/DN756_RS00615/sapD/tolC/pagP/pmrB/DN756_RS18675/cpxA/sapC/DN756_RS18680/DN756_RS09100	ypy:YPK_3452/ypy:YPK_0080/ypy:YPK_1715/ypy:YPK_1714/ypy:YPK_1891/ypy:YPK_1892/ypy:YPK_0242/ypy:YPK_1888/ypy:YPK_0118/ypy:YPK_1889/ypy:YPK_0654/ypy:YPK_2476/ypy:YPK_3742/ypy:YPK_3718/ypy:YPK_4133/ypy:YPK_1890/ypy:YPK_3719/ypy:YPK_1853	18
ypy00920	Sulfur metabolism	17/372	33/1480	0.000888649	0.02192	DN756_RS17160/DN756_RS17170/DN756_RS17165/DN756_RS16060/DN756_RS20855/DN756_RS17205/DN756_RS00830/DN756_RS17200/DN756_RS02165/DN756_RS02170/DN756_RS01315/DN756_RS17195/DN756_RS06815/DN756_RS01310/DN756_RS06810/DN756_RS02175/DN756_RS06805	cysC/cysD/cysN/DN756_RS16060/DN756_RS20855/cysJ/glpE/cysI/DN756_RS02165/ssuD/tauD/DN756_RS17195/cysA/tauC/cysW/ssuC/cysT	ypy:YPK_3434/ypy:YPK_3436/ypy:YPK_3435/ypy:YPK_3224/ypy:YPK_4125/ypy:YPK_3442/ypy:YPK_0159/ypy:YPK_3441/ypy:YPK_0421/ypy:YPK_0422/ypy:YPK_0261/ypy:YPK_3440/ypy:YPK_1411/ypy:YPK_0260/ypy:YPK_1410/ypy:YPK_0423/ypy:YPK_1409	17

### Sheet: Mass Spec Upreg (tusB vs WT)
ypy01230 Biosynthesis of amino acids - Yersinia pseudotuberculosis YPIII (serotype O:3) (17)
ypy:YPK_0008 K01754 Pyridoxal-5'-phosphate-dependent protein beta subunit
ypy:YPK_0141 K00133 aspartate-semialdehyde dehydrogenase
ypy:YPK_0229 K01783 Ribulose-phosphate 3-epimerase
ypy:YPK_0372 K00928 aspartate kinase
ypy:YPK_0853 K01624 fructose-bisphosphate aldolase, class II
ypy:YPK_1024 K01586 diaminopimelate decarboxylase
ypy:YPK_1950 K01652 acetolactate synthase, large subunit, biosynthetic type
ypy:YPK_2045 K13498 Indole-3-glycerol-phosphate synthase., Phosphoribosylanthranilate isomerase
ypy:YPK_2451 K01752 L-serine dehydratase 1
ypy:YPK_2527 K00817 histidinol-phosphate aminotransferase
ypy:YPK_2531 K02500 imidazoleglycerol phosphate synthase, cyclase subunit
ypy:YPK_2650 K00813 Aspartate transaminase
ypy:YPK_3001 K01953 asparagine synthase (glutamine-hydrolyzing)
ypy:YPK_3602 K01733 threonine synthase
ypy:YPK_3853 K00832 Aromatic-amino-acid transaminase
ypy:YPK_4061 K01652 acetolactate synthase, large subunit, biosynthetic type
ypy:YPK_4090 K01438 acetylornithine deacetylase (ArgE)
ypy02020 Two-component system - Yersinia pseudotuberculosis YPIII (serotype O:3) (10)
ypy:YPK_1093 K06080 putative lipoprotein
ypy:YPK_1327 K07664 two component transcriptional regulator, winged helix family
ypy:YPK_1384 K07685 two component transcriptional regulator, LuxR family
ypy:YPK_1477 K07347 fimbrial biogenesis outer membrane usher protein
ypy:YPK_1750 K03408 CheW protein
ypy:YPK_1788 K07347 fimbrial biogenesis outer membrane usher protein
ypy:YPK_1946 K01077 Alkaline phosphatase
ypy:YPK_2254 K01425 Glutaminase
ypy:YPK_2427 K02398 anti-sigma-28 factor, FlgM
ypy:YPK_2496 K11688 TRAP dicarboxylate transporter, DctP subunit
ypy00270 Cysteine and methionine metabolism - Yersinia pseudotuberculosis YPIII (serotype O:3) (10)
ypy:YPK_0141 K00133 aspartate-semialdehyde dehydrogenase
ypy:YPK_0372 K00928 aspartate kinase
ypy:YPK_0792 K22956 autoinducer synthesis protein
ypy:YPK_0838 K01920 glutathione synthetase
ypy:YPK_1781 K08968 conserved hypothetical protein
ypy:YPK_2451 K01752 L-serine dehydratase 1
ypy:YPK_2650 K00813 Aspartate transaminase
ypy:YPK_3317 K00899 5-methylthioribose kinase
ypy:YPK_3482 K00797 spermidine synthase
ypy:YPK_3853 K00832 Aromatic-amino-acid transaminase
ypy00520 Amino sugar and nucleotide sugar metabolism - Yersinia pseudotuberculosis YPIII (serotype O:3) (9)
ypy:YPK_1152 K01835 phosphoglucomutase, alpha-D-glucose phosphate-specific
ypy:YPK_1426 K02777 PTS system, glucose subfamily, IIA subunit
ypy:YPK_1632 K01840 Phosphomannomutase
ypy:YPK_1710 K00884 ROK family protein
ypy:YPK_2536 K00963 UTP-glucose-1-phosphate uridylyltransferase
ypy:YPK_2943 K01784 UDP-glucose 4-epimerase
ypy:YPK_2992 K12373 Beta-N-acetylhexosaminidase
ypy:YPK_3178 K01840 Phosphomannomutase
ypy:YPK_3279 K00847 ROK family protein
ypy00500 Starch and sucrose metabolism - Yersinia pseudotuberculosis YPIII (serotype O:3) (9)
ypy:YPK_0016 K01176 alpha amylase catalytic region
ypy:YPK_0241 K01222 glycoside hydrolase family 4
ypy:YPK_0494 K01226 alpha,alpha-phosphotrehalase
ypy:YPK_1152 K01835 phosphoglucomutase, alpha-D-glucose phosphate-specific
ypy:YPK_1426 K02777 PTS system, glucose subfamily, IIA subunit
ypy:YPK_2536 K00963 UTP-glucose-1-phosphate uridylyltransferase
ypy:YPK_2805 K01223 glycoside hydrolase family 1
ypy:YPK_3072 K05349 glycoside hydrolase family 3 domain protein
ypy:YPK_3279 K00847 ROK family protein

### Sheet: Mass Spec Downreg (tusB vs WT)
ypy00190 Oxidative phosphorylation - Yersinia pseudotuberculosis YPIII (serotype O:3) (5)
ypy:YPK_1566 K00337 NADH dehydrogenase (quinone)
ypy:YPK_3241 K02297 ubiquinol oxidase, subunit II
ypy:YPK_3242 K02298 cytochrome o ubiquinol oxidase, subunit I
ypy:YPK_3243 K02299 cytochrome o ubiquinol oxidase, subunit III
ypy:YPK_3244 K02300 cytochrome o ubiquinol oxidase subunit IV
ypy00020 Citrate cycle (TCA cycle) - Yersinia pseudotuberculosis YPIII (serotype O:3) (5)
ypy:YPK_2030 K27802 aconitate hydratase 1
ypy:YPK_2967 K00658 2-oxoglutarate dehydrogenase, E2 subunit, dihydrolipoamide succinyltransferase
ypy:YPK_2968 K00164 2-oxoglutarate dehydrogenase, E1 subunit
ypy:YPK_2973 K01647 citrate synthase I
ypy:YPK_3490 K00627 pyruvate dehydrogenase complex dihydrolipoamide acetyltransferase
ypy00250 Alanine, aspartate and glutamate metabolism - Yersinia pseudotuberculosis YPIII (serotype O:3) (7)
ypy:YPK_0119 K00262 Glutamate dehydrogenase (NADP(+))
ypy:YPK_0529 K00266 glutamate synthase, small subunit
ypy:YPK_0530 K00265 Glutamate synthase (ferredoxin)
ypy:YPK_1335 K00823 4-aminobutyrate aminotransferase
ypy:YPK_1535 K00764 amidophosphoribosyltransferase
ypy:YPK_3582 K01955 carbamoyl-phosphate synthase, large subunit
ypy:YPK_3583 K01956 carbamoyl-phosphate synthase, small subunit
ypy01503 Cationic antimicrobial peptide (CAMP) resistance - Yersinia pseudotuberculosis YPIII (serotype O:3) (5)
ypy:YPK_1892 K19226 extracellular solute-binding protein family 5
ypy:YPK_3208 K18138 transporter, hydrophobe/amphiphile efflux-1 (HAE1) family
ypy:YPK_3452 K04771 protease Do
ypy:YPK_3718 K18138 transporter, hydrophobe/amphiphile efflux-1 (HAE1) family
ypy:YPK_3802 K01448 N-acetylmuramoyl-L-alanine amidase
ypy03010 Ribosome (38)
ypy:YPK_0275 K02950 ribosomal protein S12
ypy:YPK_0276 K02992 ribosomal protein S7
ypy:YPK_0282 K02946 ribosomal protein S10
ypy:YPK_0283 K02906 ribosomal protein L3
ypy:YPK_0284 K02926 ribosomal protein L4/L1e
ypy:YPK_0285 K02892 Ribosomal protein L25/L23
ypy:YPK_0286 K02886 ribosomal protein L2
ypy:YPK_0287 K02965 ribosomal protein S19
ypy:YPK_0288 K02890 ribosomal protein L22
ypy:YPK_0290 K02878 ribosomal protein L16
ypy:YPK_0292 K02961 ribosomal protein S17
ypy:YPK_0293 K02874 ribosomal protein L14
ypy:YPK_0294 K02895 ribosomal protein L24
ypy:YPK_0295 K02931 ribosomal protein L5
ypy:YPK_0296 K02954 ribosomal protein S14
ypy:YPK_0297 K02994 ribosomal protein S8
ypy:YPK_0298 K02933 ribosomal protein L6
ypy:YPK_0299 K02881 ribosomal protein L18
ypy:YPK_0301 K02907 ribosomal protein L30
ypy:YPK_0302 K02876 ribosomal protein L15
ypy:YPK_0304 K02919 ribosomal protein L36
ypy:YPK_0305 K02952 ribosomal protein S13
ypy:YPK_0306 K02948 ribosomal protein S11
ypy:YPK_0307 K02986 ribosomal protein S4
ypy:YPK_0309 K02879 ribosomal protein L17
ypy:YPK_0336 K02863 ribosomal protein L1
ypy:YPK_0524 K02871 ribosomal protein L13
ypy:YPK_0636 K02970 ribosomal protein S21
ypy:YPK_1822 K02916 ribosomal protein L35
ypy:YPK_1823 K02887 ribosomal protein L20
ypy:YPK_2668 K02945 ribosomal protein S1
ypy:YPK_3361 K02884 ribosomal protein L19
ypy:YPK_3364 K02959 ribosomal protein S16
ypy:YPK_3590 K02968 ribosomal protein S20
ypy:YPK_3727 K02956 ribosomal protein S15
ypy:YPK_3756 K02899 ribosomal protein L27
ypy:YPK_3757 K02888 ribosomal protein L21
ypy:YPK_4153 K02913 ribosomal protein L33
