## Supplementary material for "Loss of the s^2^U tRNA modification induces antibiotic tolerance and is linked to changes in ribosomal protein expression": Supplemental Data 4 (ribosome pause scores).xlsx

### Sheet: Sheet1
motif	WT 1	tusB 1	WT 2	tusB 2	tusB 1 / avg WT	tusB 2 / avg WT
TTT	0.92	0.9	0.787468	0.817318	1.05419	0.957345
TTG	0.95	1.03	0.945009	1.05232	1.08707	1.11062
TTC	0.98	0.82	0.905669	0.872536	0.869718	0.92544
TTA	0.8	0.69	0.746956	0.801665	0.892074	1.03644
TGT	0.86	0.79	0.838712	0.769129	0.930116	0.905544
TGG	1.39	1.41	1.22702	1.35971	1.07756	1.03913
TGC	1.03	1	0.906695	0.880333	1.03269	0.909108
TCT	0.75	0.78	0.711229	0.816236	1.06759	1.11719
TCG	1.07	1.34	0.916851	0.951361	1.34887	0.957657
TCC	1.02	0.98	0.988433	0.944457	0.975885	0.940491
TCA	0.74	0.72	0.863878	0.692852	0.897824	0.863971
TAT	0.99	0.86	0.870069	0.841517	0.924697	0.904823
TAC	1.03	0.87	0.986956	0.805196	0.862686	0.798427
GTT	0.87	0.88	0.89339	0.852079	0.998078	0.96641
GTG	1.02	1.11	1.17233	1.08781	1.01262	0.992374
GTC	1.07	1.1	1.04032	0.984351	1.0425	0.932894
GTA	0.77	0.76	0.905312	0.830502	0.907294	0.991459
GGT	0.98	1.03	1.22133	1.06751	0.935796	0.969876
GGG	1.23	1.18	1.36437	1.35418	0.909664	1.04394
GGC	1.09	1.06	1.13101	1.0695	0.954519	0.963075
GGA	1.19	1.18	1.1868	1.2555	0.992931	1.05647
GCT	0.82	0.92	0.997678	0.885797	1.01228	0.974647
GCG	0.95	0.89	1.03178	0.923456	0.89818	0.931944
GCC	0.95	0.91	1.14773	1.01614	0.867604	0.9688
GCA	0.81	0.81	0.981459	0.760118	0.904291	0.848602
GAT	0.99	0.89	1.16444	1.00287	0.8262	0.930979
GAG	1.26	1.71	1.27589	1.70926	1.34864	1.34806
GAC	1.1	1.06	1.15799	1.02009	0.938887	0.903538
GAA	1	1.29	1.00133	1.26941	1.28914	1.26857
CTT	0.87	0.97	0.937206	0.925828	1.07348	1.0246
CTG	0.93	0.94	0.944835	0.91779	1.00276	0.979062
CTC	1.06	1.09	0.986273	0.952688	1.06535	0.931145
CTA	1.01	0.89	0.859033	0.842066	0.952364	0.901071
CGT	0.91	0.96	0.965257	0.936738	1.02386	0.99905
CGG	1.49	1.42	1.3071	1.28663	1.01534	0.919977
CGC	1.07	1.04	1.04221	1.04038	0.984752	0.985109
CGA	1.31	1.27	1.03313	1.07454	1.08402	0.917183
CCT	1.19	1.12	1.23595	1.08761	0.923349	0.896649
CCG	1.32	1.14	1.15877	1.21663	0.919811	0.98164
CCC	1.19	1.07	1.22309	1.04931	0.88683	0.869682
CCA	1.14	1.05	1.07266	0.966337	0.949084	0.873462
CAT	0.88	0.86	0.867008	0.766064	0.98454	0.877001
CAG	0.91	0.95	0.858644	0.87026	1.07427	0.984099
CAC	0.92	0.81	0.901831	0.747527	0.889216	0.820632
CAA	0.9	1.67	0.927102	1.24268	1.82803	1.36027
ATT	0.97	0.87	0.858129	0.864912	0.951793	0.946226
ATG	0.85	0.87	0.951334	0.961185	0.965951	1.06719
ATC	0.85	0.8	0.876778	0.845772	0.926581	0.979596
ATA	1.09	0.84	0.945315	1.0277	0.825425	1.00987
AGT	0.86	0.92	1.02264	0.961512	0.97735	1.02145
AGG	1.75	1.79	1.30465	1.39928	1.17198	0.916162
AGC	0.92	0.87	0.947135	0.867947	0.931909	0.92971
AGA	1.31	1.17	1.43732	1.41839	0.851738	1.03256
ACT	0.75	0.73	0.865272	0.769174	0.903873	0.952377
ACG	0.94	0.9	1.01155	0.945029	0.922346	0.968492
ACC	0.88	0.86	1.1975	1.07659	0.827918	1.03643
ACA	0.67	0.73	0.768518	0.71132	1.01493	0.988963
AAT	0.76	0.76	0.808861	0.831367	0.968856	1.05984
AAG	1.5	1.79	1.06239	1.89918	1.39713	1.48235
AAC	0.74	0.75	0.863244	0.819834	0.935603	1.02272
AAA	1.03	1.07	0.902442	1.31368	1.10741	1.35961
TGA			1.02833	0.871551
TAG			0.878396	1.79471
TAA			0.184772	0.447719
