## Supplementary material for "Loss of the s^2^U tRNA modification induces antibiotic tolerance and is linked to changes in ribosomal protein expression": Supplemental Data 5 (CAG GFP).xlsx

### Sheet: OD GFP
Raw values rep 1		wt gfp unt	wt gfp IPTG	wt CAG unt	wt CAG IPTG	tusB gfp unt	tusB gfp IPTG	tusB CAG unt	tusB CAG IPTG	Raw values rep 2		WT gfp unt	WT gfp IPTG	WT CAG unt	WT CAG IPTG	tusB gfp unt	tusB gfp IPTG	tusB CAG unt	tusB CAG IPTG	Raw values rep 3		WT gfp unt	WT gfp IPTG	WT CAG unt	WT CAG IPTG	tusB gfp unt	tusB gfp IPTG	tusB CAP unt	tusB CAG IPTG
0h	OD 600	0.056	0.056	0.056	0.056	0.045	0.045	0.051	0.051	0h	OD 600	0.058	0.057	0.058	0.058	0.061	0.063	0.082	0.082	0h	OD 600	0.056	0.056	0.057	0.056	0.049	0.049	0.053	0.053
	F 480/520	22781	23069	23483	22996	23496	23520	23451	23353		F 480/520	27938	27989	27799	27612	27827	27649	27793	27482		F 480/520	21227	21383	21077	20978	24417	26770	22066	21886
2h	OD 600	0.087	0.09	0.086	0.088	0.047	0.047	0.059	0.059	2h	OD 600	0.09	0.09	0.087	0.09	0.08	0.082	0.122	0.122	2h	OD 600	0.088	0.09	0.09	0.089	0.061	0.061	0.052	0.053
	F 480/520	22426	57219	22333	45942	23018	23930	22655	27814		F 480/520	27164	59398	27083	50211	27571	41689	27569	47069		F 480/520	20474	54737	20509	43441	21625	26138	23392	29740
4h	OD 600	0.102	0.113	0.101	0.104	0.049	0.049	0.066	0.067	4h	OD 600	0.107	0.111	0.105	0.106	0.1	0.103	0.163	0.161	4h	OD 600	0.101	0.11	0.105	0.106	0.056	0.057	0.071	0.071
	F 480/520	23239	101650	23168	63135	23365	26474	23566	35782		F 480/520	28231	93614	28029	66890	28232	59122	28385	79488		F 480/520	21521	92516	20908	62830	24055	34702	22135	35729
6h	OD 600	0.107	0.128	0.107	0.113	0.051	0.051	0.074	0.074	6h	OD 600	0.108	0.12	0.106	0.114	0.119	0.121	0.215	0.209	6h	OD 600	0.113	0.131	0.123	0.12	0.061	0.061	0.08	0.079
	F 480/520	23597	137185	23566	74012	23111	28448	24047	42931		F 480/520	27405	119364	27730	76156	28994	81235	29764	127853		F 480/520	21591	131543	21826	77790	24095	38921	22250	45072
8h	OD 600	0.117	0.146	0.117	0.127	0.053	0.055	0.082	0.081	8h	OD 600	0.119	0.139	0.117	0.131	0.143	0.147	0.279	0.267	8h	OD 600	0.12	0.153	0.134	0.137	0.067	0.064	0.09	0.088
	F 480/520	23846	183146	24035	90707	23596	32674	24274	51493		F 480/520	27597	157604	27481	92230	28948	103355	30435	182385		F 480/520	21032	174034	21878	96402	24734	43743	22947	56674
Fold Change in OD(600) Fig5B										Fold Change in OD(600) Fig5B										Fold Change in OD(600) Fig5B
0h		1	1	1	1	1	1	1	1	0h		1	1	1	1	1	1	1	1	0h		1	1	1	1	1	1	1	1
2h		1.55357	1.60714	1.53571	1.57143	1.04444	1.04444	1.15686	1.15686	2h		1.55172	1.57895	1.5	1.55172	1.31147	1.30159	1.48781	1.48781	2h		1.57143	1.60714	1.57895	1.58929	1.2449	1.2449	0.981132	1
4h		1.82143	2.01786	1.80357	1.85714	1.08889	1.08889	1.29412	1.31373	4h		1.84483	1.94737	1.81035	1.82759	1.63934	1.63492	1.98781	1.96341	4h		1.80357	1.96429	1.84211	1.89286	1.14286	1.16326	1.33962	1.33962
6h		1.91071	2.28571	1.91071	2.01786	1.13333	1.13333	1.45098	1.45098	6h		1.86207	2.10526	1.82759	1.96552	1.95082	1.92064	2.62195	2.54878	6h		2.01786	2.33929	2.15789	2.14286	1.2449	1.2449	1.50943	1.49057
8h		2.08929	2.60714	2.08929	2.26786	1.17778	1.22222	1.60784	1.58824	8h		2.05172	2.4386	2.01724	2.25862	2.34426	2.33333	3.40244	3.2561	8h		2.14286	2.73214	2.35088	2.44643	1.36735	1.30612	1.69811	1.66038
Fold Change in GFP normalized to OD(600) Fig 5C										Fold Change in GFP normalized to OD(600) Fig 5C										Fold Change in GFP normalized to OD(600) Fig 5C
0h		1	1	1	1	1	1	1	1	0h		1	1	1	1	1	1	1	1	0h		1	1	1	1	1	1	1	1
2h		0.633648	1.54332	0.619274	1.27134	0.937969	0.974137	0.835066	1.02953	2h		0.626591	1.34405	0.649496	1.17189	0.755485	1.15843	0.666714	1.15117	2h		0.613789	1.59279	0.616266	1.30297	0.711427	0.784314	1.08048	1.35886
4h		0.560057	2.18368	0.547018	1.47833	0.913247	1.03371	0.776517	1.16632	4h		0.547741	1.71753	0.556951	1.32552	0.618878	1.3079	0.513783	1.47313	4h		0.562135	2.20264	0.538504	1.58229	0.862027	1.11437	0.748813	1.21863
6h		0.542111	2.60169	0.525214	1.59499	0.867895	1.06723	0.706705	1.26697	6h		0.526791	2.02572	0.545812	1.40323	0.534103	1.52974	0.408443	1.82528	6h		0.504073	2.62976	0.479883	1.73048	0.792685	1.16789	0.668024	1.38162
8h		0.501008	3.04512	0.489883	1.73929	0.85267	1.13662	0.643778	1.38832	8h		0.481446	2.30908	0.490056	1.47887	0.443758	1.60205	0.321846	2.03818	8h		0.46238	2.97894	0.441539	1.87841	0.740838	1.25106	0.612401	1.55959

### Sheet: gfp qPCR
Sample	Target	CT	Delta CT	2^-Delta CT	Relative Expression (Fold Change +IPTG/unt)	GFP Fluoresence/gfp transcript Fig 5D
WTgfp unt 1	16S	5.46263
WTgfp unt 1	gfp	17.9824	12.5198	0.00017028
WT gfp unt 2	16S	5.99339
WT gfp unt 2	gfp	18.8501	12.8568	0.000134812
WT gfp unt 3	16S	11.9211
WT gfp unt 3	gfp	22.393	10.4719	0.000704134
WT gfp IPTG 1	16S	5.76412
WT gfp IPTG 1	gfp	10.7586	4.99449	0.0313696	93.2484	840.883
WT gfp IPTG 2	16S	5.68815
WT gfp IPTG 2	gfp	10.4266	4.73842	0.0374622	111.359	587.137
WT gfp IPTG 3	16S	8.66316
WT gfp IPTG 3	gfp	13.0067	4.34358	0.0492554	146.415	484.888
WT CAG unt 1	16S	5.9461
WT CAG unt 1	gfp	20.2611	14.315	4.90646e-05
WT CAG unt 2	16S	5.10281
WT CAG unt 2	gfp	18.7652	13.6624	7.71275e-05
WT CAG unt 3	16S	5.31243
WT CAG unt 3	gfp	19.1638	13.8513	6.7661e-05
WT CAG IPTG 1	16S	6.18678
WT CAG IPTG 1	gfp	13.0491	6.86235	0.0085946	133.007	300.488
WT CAG IPTG 2	16S	6.55136
WT CAG IPTG 2	gfp	13.0516	6.50028	0.0110464	170.95	227.324
WT CAG IPTG 3	16S	5.62496
WT CAG IPTG 3	gfp	11.8472	6.22223	0.0133943	207.286	202.243
tusB gfp unt 1	16S	7.68723
tusB gfp unt 1	gfp	20.1445	12.4572	0.00017783
tusB gfp unt 2	16S	5.9802
tusB gfp unt 2	gfp	18.0554	12.0752	0.000231741
tusB gfp unt 3	16S	6.99396
tusB gfp unt 3	gfp	19.0074	12.0134	0.000241885
tusB gfp IPTG 1	16S	9.76431
tusB gfp IPTG 1	gfp	15.0109	5.24656	0.0263407	121.301	25.6305
tusB gfp IPTG 2	16S	8.84956
tusB gfp IPTG 2	gfp	13.57	4.72048	0.0379309	174.675	176.843
tusB gfp IPTG 3	16S	6.97771
tusB gfp IPTG 3	gfp	12.0906	5.11289	0.028898	133.077	80.0061
tusB CAG unt 1	16S	6.11775
tusB CAG unt 1	gfp	19.3208	13.203	0.000106047
tusB CAG unt 2	16S	5.26577
tusB CAG unt 2	gfp	18.544	13.2783	0.000100658
tusB CAG unt 3	16S	11.8683
tusB CAG unt 3	gfp	24.3226	12.4543	0.000178185
tusB CAG IPTG 1	16S	7.55487
tusB CAG IPTG 1	gfp	14.2451	6.69019	0.00968391	75.4806	161.843
tusB CAG IPTG 2	16S	6.79036
tusB CAG IPTG 2	gfp	13.482	6.69167	0.00967401	75.4035	677.727
tusB CAG IPTG 3	16S	6.0208
tusB CAG IPTG 3	gfp	12.3574	6.33665	0.0123731	96.4413	140.956
