## Supplementary material for "Loss of the s^2^U tRNA modification induces antibiotic tolerance and is linked to changes in ribosomal protein expression": Supplemental Data 10.xlsx

### Sheet: normal dose
	inoculum
df	#colonies		24h pi unt						48h pi unt
0	++		df	M1	M2	M3	M4		df	M5	M6	M7
1	17.6667		0	1.33333	0.666667	0.333333	1.66667		0	1.33333	0.666667	0.333333
2	2
			CFU per spleen	200	200	60	400		CFU per spleen	200	200	60

### Sheet: 10x dose
df	inoculum		df	48h pi unt			df	72h pi unt					df	72h pi +dox 24h
0	++			M1	M2			M3*	M4	M5	M6			M7	M8	M9	M10
1	65.3333		0	6.66667	11.6667		0	15	13.3333	9.33333	12.3333		0	12.6667	10	16.6667	19
2	11.6667		1	1.33333	1.33333		1	1.33333	1.33333	1.33333	1.33333		1	2.33333	1	2	2.66667
3
CFU per 100ul of inoculum	12000		CFU per spleen	1400	2400			3000	2600	1800	2400			2600	2000	3400	3800
