## Supplementary material for "Loss of the s^2^U tRNA modification induces antibiotic tolerance and is linked to changes in ribosomal protein expression": Supplemental Data for SupFig1 (dox and gent qPCR).xlsx

### Sheet: dox
Sample	Target	CT	Delta CT	2^-Delta CT	Relative expression (normalized to average unt)
WTunt1	tusA	21.6836	15.6604	1.93088e-05	1.04687
WTunt2	tusA	21.5366	15.8342	1.71177e-05	0.928078
WTunt3	tusA	21.668	15.6908	1.89062e-05	1.02505
WTdox1	tusA	20.8411	15.4361	2.2557e-05	1.22298
WTdox2	tusA	24.4469	15.3011	2.47684e-05	1.34288
WTdox3	tusA	21.9683	15.3577	2.3816e-05	1.29125
WTunt1	tusB	18.9139	12.8907	0.000131679	0.898639
WTunt2	tusB	18.3676	12.6651	0.000153964	1.05073
WTunt3	tusB	18.6425	12.6652	0.000153951	1.05063
WTdox1	tusB	19.4963	14.0913	5.72921e-05	0.390989
WTdox2	tusB	23.7489	14.6031	4.0181e-05	0.274215
WTdox3	tusB	21.1716	14.561	4.13703e-05	0.282332
WTunt1	tusC	22.0342	16.011	1.5143e-05	0.942938
WTunt2	tusC	21.484	15.7816	1.77533e-05	1.10547
WTunt3	tusC	21.975	15.9978	1.5282e-05	0.951588
WTdox1	tusC	21.1619	15.7569	1.80598e-05	1.12456
WTdox2	tusC	25.5982	16.4525	1.11509e-05	0.694351
WTdox3	tusC	22.7852	16.1746	1.35195e-05	0.841842
WTunt1	tusD	21.3344	15.3112	2.45955e-05	0.954061
WTunt2	tusD	20.8469	15.1445	2.7609e-05	1.07096
WTunt3	tusD	21.2572	15.28	2.51348e-05	0.974982
WTdox1	tusD	20.515	15.11	2.82777e-05	1.0969
WTdox2	tusD	24.8936	15.7478	1.81733e-05	0.704944
WTdox3	tusD	22.087	15.4764	2.19354e-05	0.850876
WTunt1	tusE	23.6629	17.6397	4.89684e-06	0.980468
WTunt2	tusE	23.2067	17.5042	5.37894e-06	1.077
WTunt3	tusE	23.6739	17.6966	4.70739e-06	0.942535
WTdox1	tusE	21.9839	16.5789	1.02157e-05	2.04543
WTdox2	tusE	25.5846	16.4389	1.12565e-05	2.25382
WTdox3	tusE	23.5714	16.9608	7.83959e-06	1.56968
WTunt1	mnmA	21.2377	15.2146	2.63003e-05	0.949681
WTunt2	mnmA	20.6581	14.9556	3.14711e-05	1.1364
WTunt3	mnmA	21.2472	15.2699	2.531e-05	0.913923
WTdox1	mnmA	19.5813	14.1762	5.40165e-05	1.95049
WTdox2	mnmA	24.1705	15.0248	2.99984e-05	1.08322
WTdox3	mnmA	21.311	14.7004	3.75608e-05	1.35629
WTunt1	16S	6.02317
WTunt2	16S	5.70244
WTunt3	16S	5.97723
WTdox1	16S	5.40504
WTdox2	16S	9.14575
WTdox3	16S	6.61058

### Sheet: Sheet2
Sample	Target	CT	Delta CT	2^-Delta CT	Relative expression (normalized to average unt)
unt1	16S	4.87061
unt2	16S	5.7325
unt3	16S	5.0771
gent1	16S	8.32853
gent2	16S	8.05169
gent3	16S	6.99915
unt1	tusA	21.0607	16.1901	1.34e-05	1.04004
unt2	tusA	21.9863	16.2538	1.28e-05	0.995092
unt3	tusA	21.3754	16.2983	1.24e-05	0.964869
gent1	tusA	26.288	17.9595	3.92e-06	0.305084
gent2	tusA	26.1554	18.1037	3.55e-06	0.276061
gent3	tusA	23.8942	16.8951	8.21e-06	0.638026
unt1	tusB	18.5005	13.6299	7.89e-05	0.896099
unt2	tusB	19.6839	13.9514	6.31e-05	0.717064
unt3	tusB	18.0769	12.9998	0.000122	1.38684
gent1	tusB	22.9691	14.6406	3.92e-05	0.444726
gent2	tusB	22.6723	14.6206	3.97e-05	0.450932
gent3	tusB	20.6677	13.6685	7.68e-05	0.872421
unt1	tusC	21.1268	16.2562	1.28e-05	1.10672
unt2	tusC	22.3651	16.6326	9.84e-06	0.852573
unt3	tusC	21.422	16.345	1.2e-05	1.04071
gent1	tusC	27.3855	19.057	1.83e-06	0.158827
gent2	tusC	27.3985	19.3468	1.5e-06	0.129923
gent3	tusC	24.6605	17.6614	4.82e-06	0.417871
unt1	tusD	20.7945	15.9239	1.61e-05	1.06501
unt2	tusD	21.9861	16.2536	1.28e-05	0.847419
unt3	tusD	20.9707	15.8936	1.64e-05	1.08757
gent1	tusD	26.8853	18.5568	2.59e-06	0.171697
gent3	tusD	24.1413	16.0896	1.43e-05	0.94943
gent2	tusD	26.7605	19.7614	1.13e-06	0.074498
unt1	tusE	22.1514	17.2808	6.28e-06	1.02628
unt2	tusE	22.8643	17.1318	6.96e-06	1.13796
unt3	tusE	22.6542	17.577	5.11e-06	0.835759
gent1	tusE	25.9122	17.5837	5.09e-06	0.831933
gent2	tusE	25.873	17.8213	4.32e-06	0.705573
gent3	tusE	24.4428	17.4437	5.61e-06	0.916697
unt1	mnmA	19.9759	15.1053	2.84e-05	1.25692
unt2	mnmA	21.2075	15.475	2.2e-05	0.972792
unt3	mnmA	20.8888	15.8117	1.74e-05	0.770286
gent1	mnmA	25.5362	17.2077	6.61e-06	0.292706
gent2	mnmA	25.2494	17.1977	6.65e-06	0.294727
gent3	mnmA	22.9592	15.96	1.57e-05	0.695045
