## Supplementary material for "Loss of the s^2^U tRNA modification induces antibiotic tolerance and is linked to changes in ribosomal protein expression": Supplemental Data SupFig4 (misincorporation of aa).xlsx

### Sheet: PeptideGroups
Gene	Modification	Codon sequence	Checked	Confidence	Annotated Sequence	Abundance Ratio: (Insoluble, tusB) / (Insoluble, WT)	Abundance Ratio: (Soluble, tusB) / (Soluble, WT)	Modifications	tusB soluble	tusB insoluble	WT soluble	WT insoluble	Abundance Ratio: (Insoluble, tusB modified/unmodified) / (Insoluble, WT modified/unmodified)	Abundance Ratio: (Soluble, tusB modified/unmodified) / (Soluble, WT modified/unmodified)	Abundance: F4: Sample, Insoluble, tusB	Abundance: F3: Sample, Insoluble, WT	Abundance: F2: Sample, Soluble, tusB	Abundance: F1: Sample, Soluble, WT	Found in Sample: F4: Sample, Insoluble, tusB	Found in Sample: F3: Sample, Insoluble, WT	Found in Sample: F2: Sample, Soluble, tusB	Found in Sample: F1: Sample, Soluble, WT	Confidence (by Search Engine): CHIMERYS	Quan Info	q-Value (by Search Engine): CHIMERYS	PEP (by Search Engine): CHIMERYS	SVM Score (by Search Engine): CHIMERYS
ompA	WT		TRUE	High	[K].ITARGEGQANPVTGNTCDNVKPR.[A]	1.829	0.137	1xCarbamidomethyl [C17]							174600	95487.8	22464.8	164358	High	High	High	High	High		3.18471e-05	6.71546e-06	12.1461
1	Glu307 to Asp	GAA	TRUE	High	[K].ITARGDGQANPVTGNTCDNVKPR.[A]	0.021	2.268	1xCarbamidomethyl [C17]	4.51109	0.142815	0.271851	12.3125	0.0115992	16.594	24935.6	1.17569e+06	101341	44680.8	High	High	High	n/a	High		7.13335e-05	0.000143549	7.54385
ompA	WT		TRUE	High	[R].GEGQANPVTGNTCDNVKPR.[A]	0.101	1.12	1xCarbamidomethyl [C13]							1.90595e+07	189185028	2.39328e+07	2.13703e+07	High	High	High	High	High		3.18471e-05	3.55749e-10	24.3992
1	Glu307 to Asp	GAA	TRUE	High	[R].GDGQANPVTGNTCDNVKPR.[A]	0.115	1.288	1xCarbamidomethyl [C13]	0.113829	0.131585	0.0990005	0.114782	1.14639	1.14978	2.50795e+06	2.17151e+07	2.72424e+06	2.11567e+06	High	High	High	High	High		3.18471e-05	1.29937e-08	19.9284
1	Gln309 to His	CAA	TRUE	High	[R].GEGHANPVTGNTCDNVKPR.[A]	2.635	0.489	1xCarbamidomethyl [C13]	0.0015001	0.00299229	0.003438	0.000114404	26.1555	0.436328	57031.6	21643.5	35901.5	73471	High	n/a	High	n/a	High		0.00165038	0.0138899	1.60653
1	Glu307 to Asp, Gln309 to His	GAA, CAA	TRUE	High	[R].GDGHANPVTGNTCDNVKPR.[A]	100	n.d..	1xCarbamidomethyl [C13]		0.0121859					232257				High	n/a	n/a	n/a	High		0.000121317	0.000327899	5.08116
ompA	WT		TRUE	High	[R].IGQPAPNLALSQR.[R]	0.095	0.844								81874880	857552038	64180356	76000545	High	High	High	High	High	Shared	3.18471e-05	2.23978e-07	16.3863
2	Gln273 to His	CAA	TRUE	High	[R].IGHPAPNLALSQR.[R]	1.585	50.294		0.00392724	0.00462292	6.59417e-05	0.000278402	16.6052	59.5562	378501	238745	252052	5011.61	High	High	High	n/a	High		3.18471e-05	2.82352e-06	13.23
elongation factor Tu	WT		TRUE	High	[K].NMITGAAQMDGAILVVAATDGPMPQTR.[E]	0.01	0.182	1xOxidation [M]					0.01	0.182		1.36266e+06	4397.36	24205.1	n/a	High	n/a	High	High		3.18471e-05	5.24845e-05	High
5	WT		TRUE	High	[K].NMITGAAQMDGAILVVAATDGPMPQTR.[E]	0.064	0.47	2xOxidation [M]					0.064	0.47	934229	1.45175e+07	1.19222e+07	2.53632e+07	High	High	High	High	High		3.18471e-05	2.55272e-07	High
5	Gln98 to His	CAG	TRUE	High	[K].NMITGAAHMDGAILVVAATDGPMPQTR.[E]	0.01	0.329	2xOxidation [M]	0.238822	0.00626501	0.3414	0.203632	0.0307664	0.699537	5852.96	2.95623e+06	2.84728e+06	8.65899e+06	High	High	High	High	High		3.18471e-05	2.57532e-05	High
methionine tRNA ligase	WT		TRUE	High	[K].LTLELGGETR.[Q]	0.287	0.151								56352.8	196673	517236	3.43565e+06	High	High	High	High	High		3.18471e-05	3.19907e-05	10.1459
3	Glu602 to Asp	GAA	NOT DETECTED			n.d.	n.d.
3	Glu606 to Asp	GAG	NOT DETECTED			n.d.	n.d.
3	Glu602 to Asp, Glu606 to Asp	GAA, GAG	TRUE	High	[K].LTLDLGGDTR.[Q]	0.804	5.659		68.0465	961.498	1.81041	342.73	2.80541	37.5862	54183056	67405968	35196120	6.21995e+06	High	High	High	High	High		0.000121317	0.000323877	5.10319
pyruvate dehydrogenase	WT		TRUE	High	[K].AQETQGKPTVILAHTIK.[G]	1.179	0.334								345226	292813	1.83166e+06	5.48682e+06	High	High	High	High	High		3.18471e-05	2.03678e-09	22.231
4	Glu379 to Asp	GAA	TRUE	High	[K].AQDTQGKPTVILAHTIK.[G]	1.542	0.332		0.26862	0.316775	0.269705	0.242236	1.30771	0.995979	109359	70929.9	492020	1.47982e+06	High	High	High	High	High		3.18471e-05	9.67072e-06	11.687
pyruvate dehydrogenase	WT		TRUE	High	[K].KAQETQGKPTVILAHTIK.[G]	0.677	0.185								90205	133311	434760	2.35284e+06	High	High	High	High	High		3.18471e-05	8.52458e-07	14.7225
4	Glu379 to Asp	GAA	TRUE	High	[K].KAQDTQGKPTVILAHTIK.[G]	100	0.261		0.16345	0.877256	0.115909	#VALUE!	#VALUE!	1.41016	79132.9		71061.4	272714	High	n/a	High	High	High		0.000261486	0.00126108	3.51792
4	Lys383 to Asn	AAA	NOT DETECTED			n.d.	n.d.
4	Glu379 to Asp, Lys383 to Asn	GAA, AAA	NOT DETECTED			n.d.	n.d.

### Sheet: CAA vs CAG
Gene	Modification	Codon sequence	Annotated Sequence	q-Value (by Search Engine): CHIMERYS
ompA	WT		[R].GEGQANPVTGNTCDNVKPR.[A]	3.18471e-05
	Gln309 to His	CAA	[R].GEGHANPVTGNTCDNVKPR.[A]	0.00165038
ompA	WT		[R].IGQPAPNLALSQR.[R]	3.18471e-05
	Gln273 to His	CAA	[R].IGHPAPNLALSQR.[R]	3.18471e-05
elongation factor Tu	WT		[K].NMITGAAQMDGAILVVAATDGPMPQTR.[E]	3.18471e-05
	Gln98 to His	CAG	[K].NMITGAAHMDGAILVVAATDGPMPQTR.[E]	3.18471e-05
