## Supplementary material for "Loss of the s^2^U tRNA modification induces antibiotic tolerance and is linked to changes in ribosomal protein expression": Supplemental Data SupFig5 (GFP decay).xlsx

### Sheet: GFP decay
Minutes	WT gfp			WT gfp-ssrA			ΔtusB gfp			ΔtusB gfp-ssrA
0	100	100	100	100	100	100	100	100	100	100	100	100
5	92.705	90.4962	91.8834	88.5319	86.8794	90.7151	95.7706	96.1154	95.9723	91.4868	95.9891	97.3186
10	87.9215	88.1363	89.6457	83.7092	83.7657	86.7548	90.8213	93.5239	94.0799	88.5287	93.0903	93.6344
15	86.6099	86.6819	88.5759	81.2484	80.2511	84.1485	89.3228	91.8069	91.2184	86.5152	90.1818	90.8378
20	85.0397	85.4984	87.5123	79.1998	78.4064	81.9757	86.9998	90.2442	87.4435	84.6533	88.3121	89.1424
25	84.7192	84.5917	87.9109	77.1986	75.3102	80.0893	85.7528	88.9299	86.0365	84.0261	86.4871	89.2487
30	83.6595	83.3948	87.3005	76.4999	72.1951	79.0799	86.6755	87.6392	84.6234	84.979	84.8586	86.607
35	84.1318	82.7831	88.4299	75.2334	70.5672	77.5616	87.3202	84.8869	84.7751	85.1988	84.563	87.9494
40	84.3494	83.1935	86.7797	73.8438	70.0881	76.0897	86.1006	82.7647	84.3619	85.6166	83.1846	86.1501
45	84.4307	82.1088	86.4763	71.9414	64.8747	75.0556	84.5743	81.5936	84.3735	84.5506	81.3655	85.921
50	83.1852	82.3434	85.9474	70.6912	63.1645	73.3103	80.6486	81.5709	84.1256	83.3798	80.4562	85.5924
55	83.5023	81.0359	85.7968	69.6015	60.897	72.5162	79.3336	83.6122	84.1024	82.2186	78.5354	86.243
60	82.5157	78.87	85.4986	67.5971	59.5697	70.0292	78.7792	83.7891	84.8148	80.718	77.2853	85.7071
65	81.8118	78.1035	85.5228	62.3009	56.8012	69.1377	78.1063	82.8953	84.8389	80.4432	75.2957	85.8579
70	79.7102	76.3279	84.6839	58.7554	54.7748	67.3662	77.1012	82.1278	85.4978	78.8949	74.2257	84.7596
75	78.0457	73.3965	83.9683	55.5167	52.4172	65.3664	76.6342	81.089	86.0779	78.1299	72.5712	84.0998
80	75.2314	71.9708	82.8649	51.8581	49.9059	63.0059	75.3129	80.1075	87.0697	76.817	71.3729	83.4391
85	73.3896	70.6558	81.5538	48.3613	46.8004	60.295	74.4691	78.8328	87.1889	75.786	70.0573	83.6096
90	71.1966	68.3711	80.2082	44.7254	43.5519	57.6843	73.866	78.6542	87.6619	74.4375	68.4787	83.1589
95	69.1189	65.9604	78.4236	41.255	40.3836	54.9806	72.7908	77.7848	88.4136	73.5692	66.9674	82.564
100	67.5509	64.482	77.3059	38.3113	37.6902	52.7059	71.9378	76.9962	88.7153	72.4646	65.6842	82.5296
105	66.0694	62.1447	75.9897	35.6267	34.7644	50.184	70.8105	76.3745	89.2395	71.2884	64.1567	82.021
110	64.834	60.9122	74.7769	33.0431	32.3371	48.2758	69.8848	75.3012	89.7666	70.4663	62.9591	81.3955
115	63.2953	58.6888	73.8938	31.092	29.8917	46.8738	69.3523	74.3618	90.2247	69.4481	61.5975	80.5985
120	62.0999	56.8018	72.9754	28.9097	27.7847	45.5125	68.3518	73.6845	90.0671	68.0971	59.6688	80.1382
